# Genetic Substrates of Brain Vulnerability and Resilience in Aging APOE2 Mice

**DOI:** 10.1101/2022.12.12.520146

**Authors:** Ali Mahzarnia, Hae Sol Moon, Jacques Stout, Robert J Anderson, Madison Strain, Jessica T. Tremblay, Zay Yar Han, Andrei Niculescu, Anna MacFarlane, Jasmine King, Allison Ashley-Koch, Darin Clark, Michael W Lutz, Alexandra Badea

## Abstract

Understanding the interplay between genotype, age, and sex has potential to reveal factors that determine the switch between successful and pathological aging. APOE allelic variation modulate brain vulnerability and cognitive resilience during aging and Alzheimer disease (AD). The APOE4 allele confers the most risk and has been extensively studied with respect to the control APOE3 allele. The APOE2 allele has been less studied, and the mechanisms by which it confers cognitive resilience and neuroprotection remain largely unknown. Using mouse models with targeted replacement of the murine APOE gene with the human major APOE2 alleles we sought to identify changes during a critical period of middle to old age transition, in a mouse model of resilience to AD. Age but not female sex was important in modulating learning and memory estimates based on Morris water maze metrics. A small but significant 3% global brain atrophy due to aging was reflected by regional atrophy in the cingulate cortex 24, fornix and hippocampal commissure (>9%). Females had larger regional volumes relative to males for the bed nucleus of stria terminalis, subbrachial nucleus, postsubiculum (~10%), and claustrum (>5%), while males had larger volumes for the orbitofrontal cortex, frontal association cortex, and the longitudinal fasciculus of pons (>9%). Age promoted atrophy in both white (anterior commissure, corpus callosum, etc.), and gray matter, in particular the olfactory cortex, frontal association area 3, thalamus, hippocampus and cerebellum. A negative age by sex interaction was noted for the olfactory areas, piriform cortex, amygdala, ventral hippocampus, entorhinal cortex, and cerebellum, suggesting faster decline in females. Fractional anisotropy indicated an advantage for younger females for the cingulate cortex, insula, dorsal thalamus, ventral hippocampus, amygdala, visual and entorhinal cortex, and cerebellum, but there was faster decline with age. Interestingly white matter tracts were largely spared in females during aging. We used vertex screening to find associations between connectome and traits such as age and sex, and sparse multiple canonical correlation analysis to integrate our analyses over connectomes, traits, and RNA-seq. Brain subgraphs favored in males included the secondary motor cortex and superior cerebellar peduncle, while those for females included hippocampus and primary somatosensory cortex. Age related connectivity loss affected the hippocampus and primary somatosensory cortex. We validated these subgraphs using neural networks, showing increased accuracy for sex prediction from 81.9% when using the whole connectome as a predictor, to 94.28% when using the subgraphs estimated through vertex screening. Transcriptomic analyses revealed the largest fold change (FC) for age related genes was for Cpt1c (log2FC = 7.1), involved in transport of long-chain fatty acids into mitochondria and neuronal oxidative metabolism. Arg1, a critical regulator of innate and adaptive immune responses (log2FC = 4.9) also showed age specific changes. Amongst the sex related genes, the largest FC were observed for Maoa (log2FC = 4.9) involved in the degradation of the neurotransmitters serotonin, epinephrine, norepinephrine, and dopamine, and implicated in response to stress. Four genes were common for age and sex related vulnerability: Myo1e (log2FC = −1.5), Creld2 (log2FC = 1.4), Ptprt (log2FC = 2.9), and Pex1 (log2FC = 3.6). We tested whether blood gene expression help track phenotype changes with age and sex. Genes with the highest weight after connectome filtering included Ankzfp1 with a role in maintaining mitochondrial integrity under stress, as well as Pex1, Cep250, Nat14, Arg1, and Rangrf. Connectome filtered genes pointed to pathways relate to stress response, transport, and metabolic processes. Our modeling approaches using sparse canonical correlation analysis help relate quantitative traits to vulnerable brain networks, and blood markers for biological processes. Our study shows the APOE2 impact on neurocognition, brain networks, and biological pathways during a critical middle to old age transition in an animal model of resilience. Identifying changes in vulnerable brain and gene networks and markers of resilience may help reveal targets for therapies that support successful aging.
