## Supplementary Table 1 for "Genetic Substrates of Brain Vulnerability and Resilience in Aging APOE2 Mice"

### Sheet: 0
	x
1	0

### Sheet: Age
	Number	Index	Name.of.the.region	FDR.corrected.Pvalue	Effect.Size.Eta.2	CI.lower.bound	CI.upper.bound	Mean.group.1	Mean.group.2	SD.group.1	SD.group.2	F.value	Diff	etaSigned
17	17	189	Right Parietal_Cortex_Posterior_Area_Rostral_Part	0.00226757	0.417046	0.185784	1	7.1851e-05	8.80229e-05	4.29278e-06	1.26712e-05	20.0312	-22.5077	-0.417046
4	4	184	Right Lateral_Parietal_Association_Cortex	5.96195e-05	0.590142	0.381268	1	0.000164609	0.000200533	1.44131e-05	1.73135e-05	40.3164	-21.8236	-0.590142
6	6	197	Right Primary_Somatosensory_Cortex_Trunk_Region	8.02328e-05	0.569544	0.355351	1	0.00051948	0.000613308	3.10025e-05	5.42828e-05	37.0472	-18.0619	-0.569544
28	28	23	Left Parietal_Cortex_Posterior_Area_Rostral_Part	0.00493679	0.363212	0.136355	1	7.33973e-05	8.56799e-05	7.3709e-06	9.31806e-06	15.9707	-16.7344	-0.363212
1	1	31	Left Primary_Somatosensory_Cortex_Trunk_Region	2.69697e-05	0.644778	0.453103	1	0.000494035	0.000569394	2.54242e-05	3.58983e-05	50.8239	-15.2537	-0.644778
8	8	18	Left Lateral_Parietal_Association_Cortex	0.000194167	0.532963	0.310996	1	0.000162288	0.000184985	9.92135e-06	1.24041e-05	31.9525	-13.9851	-0.532963
10	10	205	Right Secondary_Visual_Cortex_Mediolateral_Area	0.000243666	0.518132	0.293643	1	0.000965972	0.00109437	4.70037e-05	7.93533e-05	30.1071	-13.2923	-0.518132
51	51	213	Right Claustrum	0.00885442	0.309565	0.0932207	1	0.000245086	0.000274108	1.86114e-05	2.3805e-05	12.5541	-11.8416	-0.309565
30	30	245	Right Subbrachial_Nucleus_and_Peripeduncular_Nucleus	0.00525492	0.358342	0.13218	1	0.000142865	0.000158822	5.42741e-06	1.72029e-05	15.637	-11.1695	-0.358342
14	14	79	Left Subbrachial_Nucleus_and_Peripeduncular_Nucleus	0.00144234	0.442339	0.210997	1	0.000143216	0.000158471	1.01355e-05	1.45266e-05	22.2097	-10.6514	-0.442339
45	45	47	Left Claustrum	0.00829256	0.319942	0.101062	1	0.000267792	0.000295508	2.0531e-05	2.64168e-05	13.1729	-10.3501	-0.319942
26	26	154	Left Pretectal_Nucleus	0.00470702	0.369267	0.141616	1	0.000145658	0.000160283	1.05169e-05	9.53774e-06	16.3928	-10.0404	-0.369267
22	22	39	Left Secondary_Visual_Cortex_Mediolateral_Area	0.00351455	0.386039	0.156592	1	0.000965518	0.00105893	3.97001e-05	7.12537e-05	17.6055	-9.67467	-0.386039
39	39	294	Right Fasciculus_Retroflexus	0.00632919	0.337965	0.115262	1	9.19527e-05	9.98291e-05	4.93104e-06	5.93208e-06	14.2939	-8.56577	-0.337965
21	21	101	Left Pedunculotegmental_Medial_Paralemniscial_and_Supratrigemnial_Nuclei	0.00351455	0.389992	0.160205	1	0.000183311	0.000198758	9.83564e-06	1.05305e-05	17.901	-8.42684	-0.389992
47	47	253	Right Cuneiform_Nucleus	0.00839476	0.316895	0.0987344	1	0.000363437	0.000393685	2.21179e-05	2.40903e-05	12.9893	-8.32273	-0.316895
65	65	128	Left Fasciculus_Retroflexus	0.0222032	0.255885	0.0567594	1	9.63461e-05	0.000104173	4.41209e-06	8.11155e-06	9.62858	-8.1234	-0.255885
64	64	45	Left Medial_Entorhinal_Cortex	0.0222032	0.256577	0.0571839	1	0.000646137	0.000693409	5.21975e-05	3.42836e-05	9.6636	-7.31596	-0.256577
57	57	188	Right Medial_Parietal_Association_Cortex	0.0123767	0.290347	0.0793629	1	0.00038155	0.000409293	2.60078e-05	2.15721e-05	11.4559	-7.2713	-0.290347
7	7	160	Left Retro_Rubral_Field	0.000179717	0.53976	0.319072	1	0.000491284	0.000525969	1.92742e-05	1.98605e-05	32.8378	-7.06008	-0.53976
53	53	267	Right Pedunculotegmental_Medial_Paralemniscial_and_Supratrigemnial_Nuclei	0.00885442	0.309409	0.0931052	1	0.000189002	0.000202332	9.46926e-06	1.0453e-05	12.545	-7.05271	-0.309409
61	61	289	Right Stria_Terminalis	0.0156884	0.275818	0.069474	1	0.00089443	0.00095742	3.35048e-05	6.40041e-05	10.6643	-7.04238	-0.275818
5	5	97	Left Parabrachial_Nucleus	5.98508e-05	0.583591	0.372954	1	0.000369121	0.000394523	5.45882e-06	1.6189e-05	39.2416	-6.88186	-0.583591
52	52	169	Right Cingulate_Cortex_Area_24b	0.00885442	0.309472	0.0931522	1	0.00153557	0.00164046	7.41351e-05	8.2929e-05	12.5487	-6.83052	-0.309472
20	20	287	Right Corpus_Callosum	0.00351455	0.391891	0.161953	1	0.012959	0.0137819	0.000238762	0.000662339	18.0443	-6.34995	-0.391891
48	48	87	Left Cuneiform_Nucleus	0.00839476	0.316428	0.0983791	1	0.000364543	0.000387023	1.32619e-05	1.84018e-05	12.9613	-6.16645	-0.316428
79	79	46	Left Ventral_Intermediate_Entorhinal_Cortex	0.0479589	0.207536	0.0302042	1	0.000984323	0.00104116	6.48211e-05	5.24404e-05	7.33282	-5.77416	-0.207536
49	49	22	Left Medial_Parietal_Association_Cortex	0.0085989	0.314378	0.0968269	1	0.000371931	0.000392519	1.90461e-05	1.44513e-05	12.8388	-5.53537	-0.314378
55	55	233	Right Bed_Nucleus_of_the_Stria_Terminalis	0.0100143	0.301971	0.0876406	1	0.000535197	0.000564116	3.25083e-05	4.48374e-05	12.1129	-5.40352	-0.301971
43	43	326	Right Retro_Rubral_Field	0.00635608	0.334039	0.112107	1	0.000495516	0.000521011	1.86533e-05	2.20807e-05	14.0445	-5.14517	-0.334039
60	60	303	Right Vestibulocochlear_Nerve	0.0146533	0.279881	0.0721873	1	0.000188685	0.000197808	9.27283e-06	6.05751e-06	10.8824	-4.8352	-0.279881
31	31	319	Right Microcellular_Tegmental_Nucleus	0.00529594	0.356577	0.130679	1	0.000969018	0.00101392	2.1949e-05	3.58845e-05	15.5173	-4.63347	-0.356577
58	58	121	Left Corpus_Callosum	0.0128655	0.28769	0.0775162	1	0.0136086	0.0142338	0.000253407	0.00060506	11.3087	-4.59439	-0.28769
77	77	110	Left Pontine_Nucleus	0.0460288	0.210942	0.0318716	1	0.00112406	0.00117398	4.25278e-05	6.00206e-05	7.48534	-4.44047	-0.210942
68	68	137	Left Vestibulocochlear_Nerve	0.0244118	0.249003	0.0526045	1	0.000193149	0.00020164	9.61421e-06	6.27801e-06	9.28377	-4.39621	-0.249003
69	69	84	Left Red_Nucleus_Parvicellular	0.0262	0.244787	0.0501195	1	0.000183204	0.000191236	1.05132e-05	8.68065e-06	9.07562	-4.3841	-0.244787
40	40	263	Right Parabrachial_Nucleus	0.00632919	0.335417	0.11321	1	0.000377768	0.000394326	1.03973e-05	1.651e-05	14.1317	-4.38309	-0.335417
76	76	194	Right Primary_Somatosensory_Cortex_Hindlimb_Region	0.0454188	0.212288	0.0325389	1	0.00332035	0.00345763	0.00016381	0.00014416	7.54597	-4.13425	-0.212288
35	35	227	Right Subthalamic_Nucleus	0.00628681	0.342952	0.119319	1	0.000494112	0.000514203	1.64714e-05	1.4317e-05	14.6148	-4.06609	-0.342952
78	78	242	Right Lateral_Geniculate_Nucleus	0.0466742	0.209573	0.0311979	1	0.00100615	0.00104654	2.78642e-05	4.55346e-05	7.4239	-4.0139	-0.209573
25	25	153	Left Microcellular_Tegmental_Nucleus	0.00437787	0.374034	0.145814	1	0.000975623	0.00101113	2.12462e-05	2.5069e-05	16.7309	-3.63988	-0.374034
34	34	162	Left IntermediateReticularNucleus	0.00628681	0.344859	0.120885	1	0.00199066	0.00206152	5.03239e-05	5.79636e-05	14.7389	-3.55981	-0.344859
56	56	264	Right Parabrachial_Medial_Nucleus_and_Koelliker_Fuse_Nucleus	0.0106429	0.298282	0.0849792	1	0.000544812	0.000563043	1.27356e-05	1.51755e-05	11.9021	-3.34641	-0.298282
3	3	251	Right Midbrain_Reticular_Nucleus	2.69697e-05	0.619995	0.419977	1	0.00388639	0.00401149	5.49002e-05	5.79316e-05	45.6832	-3.21885	-0.619995
50	50	143	Left Ventral_Spinocerebellar_Tract	0.00885442	0.311233	0.0944648	1	0.000923065	0.00095152	2.51503e-05	2.33608e-05	12.6524	-3.08277	-0.311233
41	41	78	Left Reticular_Nucleus_of_Thalamus	0.00632919	0.335363	0.113167	1	0.00266284	0.00274304	4.70383e-05	6.32908e-05	14.1282	-3.01196	-0.335363
16	16	81	Left Superior_Colliculus	0.00226757	0.41923	0.187913	1	0.0111705	0.011506	0.000237401	0.000310762	20.2119	-3.00346	-0.41923
15	15	85	Left Midbrain_Reticular_Nucleus	0.00226757	0.421046	0.189689	1	0.00389544	0.00401189	6.91454e-05	8.76136e-05	20.3631	-2.98924	-0.421046
19	19	247	Right Superior_Colliculus	0.00351455	0.393608	0.163539	1	0.0112021	0.0115243	0.00021269	0.000265192	18.1747	-2.87589	-0.393608
12	12	60	Left Preoptic_Telencephalon	0.000688283	0.475646	0.24604	1	0.00544732	0.00559951	0.000105604	0.000166965	25.399	-2.79374	-0.475646
38	38	226	Right Preoptic_Telencephalon	0.00632919	0.339194	0.116257	1	0.00547174	0.00562232	0.000165885	0.0001928	14.3725	-2.75202	-0.339194
33	33	77	Left Zona_Incerta	0.00628681	0.345291	0.12124	1	0.00213829	0.0021956	4.73603e-05	4.76746e-05	14.7671	-2.68007	-0.345291
18	18	243	Right Zona_Incerta	0.00272787	0.407316	0.176416	1	0.00214099	0.00219808	3.86857e-05	3.59569e-05	19.2427	-2.66632	-0.407316
72	72	99	Left Parvicellular_Reticular_Nucleus_and_Principal_Sensory_Trigeminal_Nucleus	0.031585	0.23336	0.043619	1	0.0051228	0.00523102	8.30872e-05	0.000114351	8.52302	-2.11258	-0.23336
27	27	72	Left Thalamus_Rest	0.00493679	0.365104	0.137991	1	0.0105898	0.0107582	9.98331e-05	0.000128911	16.1017	-1.59109	-0.365104
59	59	238	Right Thalamus_Rest	0.0128858	0.286804	0.0769044	1	0.0104621	0.0106258	0.000136741	0.000161026	11.2599	-1.56471	-0.286804
32	32	57	Left Piriform_Cortex	0.00628681	0.347169	0.122791	1	0.0545434	0.0532631	0.00109759	0.00143767	14.8901	2.34736	0.347169
71	71	223	Right Piriform_Cortex	0.0265617	0.24269	0.0489011	1	0.0540736	0.0527879	0.00134446	0.00158373	8.97298	2.37773	0.24269
37	37	217	Right Hippocampus	0.00628681	0.341241	0.11792	1	0.0325888	0.0317215	0.000435889	0.000740892	14.5041	2.66149	0.341241
54	54	198	Right Primary_Somatosensory_Cortex_Upper_Lip_Region	0.00940347	0.305755	0.0904042	1	0.00504707	0.00482749	0.000199697	0.000244803	12.3316	4.35074	0.305755
63	63	284	Right Anterior_Commisure	0.0203901	0.261575	0.0602869	1	0.00114228	0.00107681	4.95058e-05	7.44387e-05	9.91856	5.73146	0.261575
67	67	4	Left Cingulate_Cortex_Area_24b_prime	0.0244118	0.249689	0.053013	1	0.000586601	0.000552925	3.10352e-05	2.86827e-05	9.31784	5.7409	0.249689
75	75	12	Left Secondary_Auditory_Cortex_Ventral_Part	0.03673	0.223724	0.0384054	1	0.00148614	0.00140012	6.98067e-05	8.66631e-05	8.06966	5.7877	0.223724
66	66	170	Right Cingulate_Cortex_Area_24b_prime	0.0244118	0.249826	0.0530951	1	0.000572577	0.000538172	3.37141e-05	2.84323e-05	9.32468	6.00887	0.249826
73	73	130	Left Mamillothalamic_Tract	0.0316006	0.232645	0.0432235	1	9.69584e-05	9.11132e-05	5.32122e-06	6.06879e-06	8.48898	6.02856	0.232645
11	11	125	Left Lateral_Olfactory_Tract	0.000503296	0.489942	0.261702	1	0.00138114	0.00129716	2.65178e-05	5.18163e-05	26.8957	6.08037	0.489942
62	62	118	Left Anterior_Commisure	0.0203901	0.262303	0.0607439	1	0.00117275	0.00110103	4.02221e-05	8.62955e-05	9.95597	6.11527	0.262303
2	2	291	Right Lateral_Olfactory_Tract	2.69697e-05	0.620281	0.420355	1	0.00138349	0.00129888	3.42149e-05	4.35442e-05	45.7387	6.11569	0.620281
29	29	164	Left Prerubral_Forel	0.00493679	0.362519	0.135757	1	0.000164606	0.00015373	8.52472e-06	7.73761e-06	15.9228	6.60731	0.362519
70	70	176	Right Primary_Auditory_Cortex	0.0263944	0.243707	0.0494908	1	0.00136477	0.00127212	8.52084e-05	8.20401e-05	9.0227	6.78814	0.243707
74	74	172	Right Cingulate_Cortex_Area_29b	0.0346736	0.227304	0.0403133	1	0.000331889	0.000307794	2.29589e-05	2.23639e-05	8.23675	7.26007	0.227304
13	13	122	Left Fornix	0.000760431	0.469102	0.238993	1	0.000467135	0.000429861	2.36133e-05	2.21622e-05	24.7408	7.97941	0.469102
24	24	1	Left Cingulate_Cortex_Area_24a	0.00351455	0.385027	0.155672	1	0.00216349	0.00198629	0.000116586	0.000126014	17.5305	8.19021	0.385027
42	42	268	Right Motor_Root_of_Trigeminal_Nerve	0.00632919	0.335284	0.113104	1	0.000123524	0.000113209	6.56096e-06	8.79304e-06	14.1232	8.35054	0.335284
23	23	167	Right Cingulate_Cortex_Area_24a	0.00351455	0.385034	0.155678	1	0.00216144	0.00197957	0.00013092	0.000119264	17.531	8.41453	0.385034
46	46	168	Right Cingulate_Cortex_Area_24a_prime	0.00839476	0.318319	0.0998197	1	0.000859041	0.000783325	4.99593e-05	6.19351e-05	13.0749	8.81397	0.318319
36	36	2	Left Cingulate_Cortex_Area_24a_prime	0.00628681	0.342213	0.118714	1	0.000868515	0.000788417	6.39627e-05	5.53026e-05	14.567	9.22242	0.342213
9	9	288	Right Fornix	0.000199325	0.528267	0.305462	1	0.000473433	0.000429579	2.52798e-05	2.1835e-05	31.3556	9.26301	0.528267
44	44	126	Left Ventral_Hippocampal_Commissure	0.00829256	0.320423	0.101432	1	0.000134666	0.000114868	1.46902e-05	1.45912e-05	13.2021	14.7017	0.320423

### Sheet: Sex
	Number	Index	Name.of.the.region	FDR.corrected.Pvalue	Effect.Size.Eta.2	CI.lower.bound	CI.upper.bound	Mean.group.1	Mean.group.2	SD.group.1	SD.group.2	F.value	Diff	etaSigned
1	1	67	Left Bed_Nucleus_of_the_Stria_Terminalis	8.93984e-07	0.723182	0.563352	1	0.000521892	0.000589507	1.32122e-05	3.58003e-05	73.1495	-12.9558	-0.723182
2	2	233	Right Bed_Nucleus_of_the_Stria_Terminalis	1.33126e-06	0.697998	0.527084	1	0.000523547	0.000586959	1.95136e-05	3.58166e-05	64.7147	-12.1119	-0.697998
8	8	79	Left Subbrachial_Nucleus_and_Peripeduncular_Nucleus	0.000278215	0.520695	0.296616	1	0.000144978	0.000161559	1.03371e-05	1.45998e-05	30.4179	-11.4369	-0.520695
20	20	317	Right Postsubiculum	0.00196744	0.416226	0.184987	1	0.000646711	0.000710588	3.89588e-05	4.18158e-05	19.9637	-9.87719	-0.416226
27	27	245	Right Subbrachial_Nucleus_and_Peripeduncular_Nucleus	0.00760009	0.346252	0.122033	1	0.000146132	0.000160439	1.12816e-05	1.72978e-05	14.83	-9.79074	-0.346252
52	52	47	Left Claustrum	0.0168529	0.280036	0.0722917	1	0.000274279	0.000297395	2.45606e-05	2.63869e-05	10.8908	-8.42795	-0.280036
34	34	94	Left Fastigial_Medial_Dorsolateral_Nucleus_of_Cerebellum	0.00996389	0.32407	0.10425	1	9.30035e-05	9.99718e-05	3.75634e-06	7.39013e-06	13.4244	-7.49253	-0.32407
51	51	260	Right Fastigial_Medial_Dorsolateral_Nucleus_of_Cerebellum	0.0166458	0.281554	0.0733167	1	9.02733e-05	9.69312e-05	5.07461e-06	6.81633e-06	10.973	-7.37531	-0.281554
23	23	49	Left Posterolateral_Cortical_Amygdaloid_Area	0.00445835	0.376801	0.148271	1	0.0017409	0.00185025	9.15874e-05	5.69977e-05	16.9294	-6.2815	-0.376801
47	47	215	Right Posterolateral_Cortical_Amygdaloid_Area	0.0143326	0.292528	0.0808912	1	0.00176592	0.00186049	7.72413e-05	7.89678e-05	11.5775	-5.35563	-0.292528
57	57	31	Left Primary_Somatosensory_Cortex_Trunk_Region	0.0257197	0.255116	0.0562891	1	0.000527928	0.000556102	4.72481e-05	4.79168e-05	9.58974	-5.33658	-0.255116
4	4	226	Right Preoptic_Telencephalon	4.03996e-06	0.660601	0.474704	1	0.00543598	0.00571303	0.000140613	0.000133901	54.4988	-5.0966	-0.660601
5	5	231	Right Amygdala	2.64186e-05	0.606728	0.40261	1	0.0104642	0.0109637	0.000180226	0.000268975	43.1975	-4.77335	-0.606728
3	3	60	Left Preoptic_Telencephalon	1.33126e-06	0.692382	0.519103	1	0.00543691	0.00566204	0.00010743	0.000130247	63.0221	-4.14075	-0.692382
58	58	174	Right Cingulate_Cortex_Area_30	0.0282809	0.249592	0.0529554	1	0.00295739	0.00307481	0.00010494	0.000106165	9.31304	-3.97066	-0.249592
37	37	263	Right Parabrachial_Nucleus	0.0104738	0.31637	0.0983355	1	0.00038128	0.000395864	1.33645e-05	1.66297e-05	12.9578	-3.82517	-0.31637
17	17	223	Right Piriform_Cortex	0.00185708	0.423436	0.192037	1	0.0523576	0.0543042	0.00123242	0.00134805	20.5635	-3.71781	-0.423436
6	6	57	Left Piriform_Cortex	0.000140338	0.55244	0.334342	1	0.052829	0.0547794	0.00109905	0.0010412	34.5615	-3.69188	-0.55244
39	39	88	Left Precuneiform_Nucleus	0.0104738	0.315802	0.0979045	1	0.000543675	0.000563086	1.64901e-05	1.62888e-05	12.9238	-3.57024	-0.315802
9	9	81	Left Superior_Colliculus	0.000278215	0.51722	0.292588	1	0.0112019	0.0115822	0.000234138	0.000301142	29.9974	-3.39466	-0.51722
7	7	225	Right Hypothalamus	0.000278215	0.522805	0.299071	1	0.0101684	0.0105132	0.000184068	0.000152531	30.6763	-3.39079	-0.522805
28	28	65	Left Amygdala	0.00760009	0.345188	0.121155	1	0.0105194	0.01087	0.00024644	0.000268107	14.7603	-3.3329	-0.345188
43	43	97	Left Parabrachial_Nucleus	0.0129209	0.301565	0.0873463	1	0.000379154	0.000391621	1.36072e-05	2.06085e-05	12.0896	-3.28815	-0.301565
30	30	59	Left Hypothalamus	0.00991909	0.330213	0.109066	1	0.0103747	0.0106961	0.00028015	0.000171926	13.8044	-3.09758	-0.330213
33	33	70	Left Anterior_Pretectal_Nucleus	0.00993126	0.325849	0.105636	1	0.000875763	0.000902632	1.90318e-05	2.14736e-05	13.5337	-3.06806	-0.325849
62	62	160	Left Retro_Rubral_Field	0.0436719	0.224594	0.0388659	1	0.000505898	0.000520968	1.89324e-05	3.05413e-05	8.11012	-2.979	-0.224594
60	60	228	Right Septum	0.0295531	0.245204	0.0503632	1	0.0067835	0.0069466	0.000119198	0.000178113	9.0961	-2.40425	-0.245204
32	32	247	Right Superior_Colliculus	0.00993126	0.326357	0.106033	1	0.0112842	0.0115387	0.000243205	0.000286553	13.565	-2.25568	-0.326357
40	40	77	Left Zona_Incerta	0.0118766	0.308843	0.0926846	1	0.00215141	0.00219983	4.81601e-05	5.11979e-05	12.5118	-2.25053	-0.308843
45	45	85	Left Midbrain_Reticular_Nucleus	0.0138371	0.295276	0.0828336	1	0.00393064	0.00401081	9.64167e-05	8.45927e-05	11.7319	-2.0395	-0.295276
49	49	238	Right Thalamus_Rest	0.0164027	0.284162	0.0750902	1	0.0106419	0.0104766	0.000146405	0.000155521	11.115	1.55336	0.284162
63	63	143	Left Ventral_Spinocerebellar_Tract	0.0437807	0.223661	0.0383722	1	0.000951798	0.000928441	2.63327e-05	2.38421e-05	8.06674	2.4539	0.223661
59	59	309	Right Ventral_Spinocerebellar_Tract	0.0295531	0.246169	0.0509292	1	0.000964714	0.000936896	3.0422e-05	2.09685e-05	9.14361	2.88358	0.246169
31	31	291	Right Lateral_Olfactory_Tract	0.00993126	0.327498	0.106927	1	0.00134973	0.00130894	5.39876e-05	5.52304e-05	13.6356	3.02162	0.327498
44	44	185	Right Primary_Motor_Cortex	0.0137655	0.297527	0.0844383	1	0.00787329	0.00762495	0.000174447	0.000241021	11.8592	3.15422	0.297527
50	50	29	Left Primary_Somatosensory_Cortex_Jaw_Region	0.0164613	0.28303	0.0743183	1	0.00340116	0.00329025	0.000112572	7.51888e-05	11.0532	3.26087	0.28303
42	42	133	Left Cerebral_Peduncle	0.0129209	0.302385	0.0879415	1	0.00210455	0.00202647	5.54871e-05	7.59338e-05	12.1367	3.71001	0.302385
56	56	195	Right Primary_Somatosensory_Cortex_Jaw_Region	0.0257197	0.255706	0.0566498	1	0.00337969	0.00325413	9.69733e-05	0.000124176	9.61953	3.71525	0.255706
46	46	272	Right Trigeminal_Sensory_Nucleus	0.0138371	0.295197	0.0827773	1	0.000706472	0.000680194	1.82298e-05	2.40961e-05	11.7274	3.71958	0.295197
29	29	193	Right Primary_Somatosensory_CortexForelimb_Region	0.00882714	0.336972	0.11446	1	0.00378934	0.00364488	0.000113285	0.000105373	14.2305	3.81217	0.336972
41	41	54	Left Parasubiculum	0.0127407	0.304439	0.0894393	1	0.00103733	0.000996763	2.96167e-05	4.34511e-05	12.2553	3.91041	0.304439
61	61	199	Right Secondary_Somatosensory_Cortex	0.0295531	0.244926	0.0502006	1	0.00565274	0.00542951	0.000198554	0.000258876	9.08243	3.94905	0.244926
16	16	239	Right Ventral_Thalamic_Nuclei	0.00185708	0.425389	0.193964	1	0.0040191	0.00384041	0.000115949	0.000110394	20.7286	4.44599	0.425389
12	12	28	Left Primary_Somatosensory_Cortex_Hindlimb_Region	0.000956311	0.463613	0.233143	1	0.0035005	0.00334254	9.06998e-05	9.8661e-05	24.2011	4.5126	0.463613
13	13	73	Left Ventral_Thalamic_Nuclei	0.00101791	0.458322	0.227556	1	0.00400193	0.00381392	9.81249e-05	0.000116193	23.6912	4.69818	0.458322
35	35	237	Right Ventral_Tegmental_Area	0.00996389	0.323028	0.103442	1	0.000463931	0.000441967	1.99328e-05	1.57623e-05	13.3606	4.73435	0.323028
21	21	32	Left Primary_Somatosensory_Cortex_Upper_Lip_Region	0.00445835	0.377731	0.149101	1	0.00491409	0.00467284	0.00019226	0.000165759	16.9966	4.90936	0.377731
54	54	129	Left Stria_Medularis	0.0230722	0.263064	0.0612234	1	0.000408021	0.000387777	1.91474e-05	1.97353e-05	9.99517	4.96162	0.263064
11	11	208	Right Caudomedial_Entorhinal_Cortex	0.00089111	0.469412	0.239325	1	0.00479625	0.00454956	0.000150236	0.000143311	24.7716	5.14345	0.469412
22	22	71	Left Ventral_Tegmental_Area	0.00445835	0.377519	0.148912	1	0.000466647	0.000442091	1.98323e-05	1.32808e-05	16.9813	5.26217	0.377519
38	38	142	Left Medial_Lemniscus	0.0104738	0.316119	0.0981451	1	0.000487918	0.000462139	2.44035e-05	1.86337e-05	12.9428	5.28343	0.316119
36	36	180	Right Frontal_Cortex_Area_3	0.0104738	0.317332	0.0990666	1	0.00101493	0.000959492	3.50794e-05	4.96452e-05	13.0155	5.46208	0.317332
15	15	198	Right Primary_Somatosensory_Cortex_Upper_Lip_Region	0.0011322	0.448938	0.217776	1	0.00504064	0.00476158	0.000214314	0.000204151	22.8109	5.53621	0.448938
19	19	220	Right Parasubiculum	0.00185708	0.420568	0.18922	1	0.00107966	0.00101915	3.862e-05	3.54074e-05	20.3232	5.60406	0.420568
55	55	118	Left Anterior_Commisure	0.0233009	0.26169	0.060359	1	0.00115887	0.00109286	6.6608e-05	8.11327e-05	9.92447	5.69596	0.26169
18	18	84	Left Red_Nucleus_Parvicellular	0.00185708	0.422226	0.190847	1	0.000193879	0.000181815	8.5071e-06	7.62335e-06	20.4618	6.22253	0.422226
24	24	183	Right Lateral_Orbital_Cortex	0.00450843	0.37452	0.146244	1	0.00300094	0.00281185	0.000154527	8.65886e-05	16.7656	6.30102	0.37452
48	48	33	Left Secondary_Somatosensory_Cortex	0.0149261	0.289617	0.0788535	1	0.00555584	0.00520075	0.000295265	0.000289248	11.4153	6.39125	0.289617
25	25	132	Left Brachium_of_Superior_Colliculus	0.00567267	0.362928	0.13611	1	0.000300139	0.000274373	1.84783e-05	2.14132e-05	15.9511	8.5846	0.362928
10	10	181	Right Frontal_Association_Cortex	0.000459058	0.496509	0.269019	1	0.00750519	0.00685701	0.000431296	0.000219875	27.6117	8.6364	0.496509
26	26	298	Right Brachium_of_Superior_Colliculus	0.00743944	0.349399	0.124644	1	0.000303076	0.000275601	2.42878e-05	2.45097e-05	15.0371	9.0655	0.349399
14	14	179	Right Dorsolateral_Orbital_Cortex	0.00107783	0.453402	0.222408	1	0.000617679	0.000557719	3.78705e-05	3.15435e-05	23.2259	9.70734	0.453402
53	53	139	Left Longitudinal_Fasciculus_of_Pons	0.0173273	0.277795	0.0707895	1	0.000176724	0.000159223	1.49399e-05	1.49935e-05	10.7702	9.90253	0.277795
