## Supplementary Table 5 for "Genetic Substrates of Brain Vulnerability and Resilience in Aging APOE2 Mice"

### Sheet: SupplementaryTable5_Annotations
Index	GO_term_ID	GO_term_def	NofGenes	Genes
1	GO:0006950	response to stress	10	Ankzf1|Arg1|Atrip|Cfb|Clec2d|Faim2|Irf3|Ptk2|Saa3|Tonsl
2	GO:0007165	signal transduction	9	Inhba|Irf3|Myo1e|Olfr1195|Ptk2|Ptprt|Rangrf|Saa3|Tnfrsf11a
3	GO:0006810	transport	9	Cpt1c|Dync1h1|Inhba|Myo1e|Pex1|Ptk2|Ptpn23|Rangrf|Sec31a
4	GO:0034641	cellular nitrogen compound metabolic process	8	Arg1|Atrip|Cpt1c|Dhx37|Heatr1|Mrpl35|Tonsl|Ybey
5	GO:0002376	immune system process	7	Arg1|Cfb|Inhba|Irf3|Myo1e|Ncaph2|Tnfrsf11a
6	GO:0048856	anatomical structure development	7	Cntrl|Faim2|Inhba|Myo1e|Ncaph2|Ptk2|Tnfrsf11a
7	GO:0009058	biosynthetic process	6	Arg1|Inhba|Irf3|Mmadhc|Mrpl35|Tonsl
8	GO:0030154	cell differentiation	6	Faim2|Inhba|Myo1e|Ncaph2|Ptk2|Tnfrsf11a
9	GO:0006464	cellular protein modification process	5	Aak1|Ptk2|Ptpn23|Ptprt|Saa3
10	GO:0022607	cellular component assembly	5	Arg1|Cep250|Dync1h1|Ptk2|Ptpn23
11	GO:0007049	cell cycle	5	Cep250|Cntrl|Dync1h1|Inhba|Ncaph2
12	GO:0000278	mitotic cell cycle	5	Cep250|Cntrl|Dync1h1|Inhba|Ncaph2
13	GO:0016192	vesicle-mediated transport	4	Myo1e|Ptpn23|Rangrf|Sec31a
14	GO:0015031	protein transport	4	Pex1|Ptpn23|Rangrf|Sec31a
15	GO:0042254	ribosome biogenesis	3	Dhx37|Heatr1|Ybey
16	GO:0008219	cell death	3	Faim2|Inhba|Irf3
17	GO:0007010	cytoskeleton organization	3	Cep250|Dync1h1|Ptk2
18	GO:0044281	small molecule metabolic process	3	Arg1|Cpt1c|Mmadhc
19	GO:0048646	anatomical structure formation involved in morphogenesis	3	Faim2|Inhba|Ptk2
20	GO:0009056	catabolic process	3	Ankzf1|Arg1|Ptpn23
21	GO:0065003	protein-containing complex assembly	3	Arg1|Dync1h1|Ptk2
22	GO:0042592	homeostatic process	3	Ptk2|Rangrf|Tnfrsf11a
23	GO:0000003	reproduction	2	Inhba|Ncaph2
24	GO:0030198	extracellular matrix organization	2	Myo1e|Ptk2
25	GO:0048870	cell motility	2	Ptk2|Saa3
26	GO:0050877	nervous system process	2	Cep250|Olfr1195
27	GO:0051276	chromosome organization	2	Atad2|Ncaph2
28	GO:0051301	cell division	2	Cntrl|Dync1h1
29	GO:0040011	locomotion	2	Ptk2|Saa3
30	GO:0009790	embryo development	2	Inhba|Myo1e
31	GO:0006259	DNA metabolic process	2	Atrip|Tonsl
32	GO:0140014	mitotic nuclear division	1	Ncaph2
33	GO:0003013	circulatory system process	1	Ptk2
34	GO:0006520	cellular amino acid metabolic process	1	Arg1
35	GO:0006605	protein targeting	1	Pex1
36	GO:0007267	cell-cell signaling	1	Inhba
37	GO:0006629	lipid metabolic process	1	Cpt1c
38	GO:0006091	generation of precursor metabolites and energy	1	mt-Nd4l
39	GO:0051186	cofactor metabolic process	1	Mmadhc
40	GO:0030705	cytoskeleton-dependent intracellular transport	1	Dync1h1
41	GO:0022618	ribonucleoprotein complex assembly	1	Dync1h1
42	GO:0006913	nucleocytoplasmic transport	1	Rangrf
43	GO:0055085	transmembrane transport	1	Pex1
44	GO:0061024	membrane organization	1	Sec31a
45	GO:0000902	cell morphogenesis	1	Ptk2
46	GO:0071941	nitrogen cycle metabolic process	1	Arg1
47	GO:0007059	chromosome segregation	1	Ncaph2
48	GO:0007155	cell adhesion	1	Ptprt
49	GO:0008283	cell population proliferation	1	Cfb
50	GO:0006412	translation	1	Mrpl35
51	GO:0051604	protein maturation	0
52	GO:0044403	symbiotic process	0
53	GO:0005975	carbohydrate metabolic process	0
54	GO:0071554	cell wall organization or biogenesis	0
55	GO:0006397	mRNA processing	0
56	GO:0006399	tRNA metabolic process	0
57	GO:0007568	aging	0
58	GO:0043473	pigmentation	0
59	GO:0006457	protein folding	0
60	GO:0034655	nucleobase-containing compound catabolic process	0
61	GO:0034330	cell junction organization	0
62	GO:0032196	transposition	0
63	GO:0006790	sulfur compound metabolic process	0
64	GO:0006914	autophagy	0
65	GO:0021700	developmental maturation	0
66	GO:0019748	secondary metabolic process	0
67	GO:0007005	mitochondrion organization	0
68	GO:0015979	photosynthesis	0
69	GO:0007009	plasma membrane organization	0
70	GO:0007034	vacuolar transport	0
71	GO:0040007	growth	0
</pre></body></html>Xtext/csvUUTF-8_x0008__x000B__x001D_(7N`vîÏÌ_x0010_T_x0010_]_x0002__x0001_
_x0010_c
