## Supplementary Table 6 for "Genetic Substrates of Brain Vulnerability and Resilience in Aging APOE2 Mice"

### Sheet: Sheet1
Index		GO_term_ID	GO_term_def	NofGenes
1		GO:0048856	anatomical structure development	144
2		GO:0006810	Transport	107
3		GO:0030154	cell differentiation	103
4		GO:0006950	response to stress	102
5		GO:0034641	cellular nitrogen compound metabolic process	102
6		GO:0007165	signal transduction	99
7		GO:0022607	cellular component assembly	92
8		GO:0002376	immune system process	84
9		GO:0009058	biosynthetic process	70
10		GO:0006464	cellular protein modification process	57
