## Supplementary Table 7 for "Genetic Substrates of Brain Vulnerability and Resilience in Aging APOE2 Mice"

### Sheet: SupplementaryTable7_GO
		GO_term_ID	GO_term_def	P	P_FDR_adj	NofGenes	Genes
1	9	GO:0048518	positive regulation of biological process	2.51e-08	3.05e-05	113	Aak1|Abcc4|Acer2|Alox5ap|Angpt1|Aqp1|Arg1|Atad2|Atp8a1|Bcap31|Birc2|Capn2|Carmil2|Casp3|Cass4|Cavin1|Cavin2|Cct5|Cd151|Cd19|Cd44|Cd81|Cd84|Cep250|Cflar|Clcn3|Cxcr5|Dbnl|Ddx39b|Ddx56|Dot1l|Dstn|Dusp3|Dync1h1|Edem1|Ehd4|Elf1|Exoc4|F2rl2|Fhl1|Frmd8|Fyco1|Heatr1|Hmga1|Hpse|Ikzf3|Inhba|Irf3|Itga2|Itga6|Itgb1|Itgb2|Klf7|Lamp1|Lims1|Litaf|Lman2|Lrrn3|Mapre2|Mybbp1a|Mylk|Mzb1|Nck2|Odc1|P2ry12|Pea15a|Peca…
2	1	GO:0071840	cellular component organization or biogenesis	0	2.08e-07	111	Abcc4|Actg1|Actn1|Alox5ap|Angpt1|Aqp1|Arfip2|Arg1|Arhgap10|Arhgap18|Atad2|Atp8a1|Bicd2|Birc2|Carmil2|Casp3|Cass4|Cavin2|Cd44|Cep250|Cflar|Clcn3|Clec1b|Clic4|Coa5|Csgalnact1|Csrp1|Dbnl|Ddx39b|Ddx54|Ddx56|Dhcr24|Dhx37|Dnase1l3|Dot1l|Dstn|Dync1h1|Ehd4|Eif4b|Esam|Exoc4|F11r|Fcho2|Gas2l1|Gatad1|Heatr1|Itga2|Itga6|Itgb1|Itgb2|Kif2a|Klf7|Lamp2|Lims1|Lman2|Ly6g6c|Mapre2|Mbnl1|Mrpl11|Mybbp1a|Mylk|Myo1e|Mz…
3	5	GO:0016043	cellular component organization	6e-10	1.31e-06	105	Abcc4|Actg1|Actn1|Alox5ap|Angpt1|Aqp1|Arfip2|Arg1|Arhgap10|Arhgap18|Atad2|Atp8a1|Bicd2|Birc2|Carmil2|Casp3|Cass4|Cavin2|Cd44|Cep250|Cflar|Clcn3|Clec1b|Clic4|Coa5|Csgalnact1|Csrp1|Dbnl|Ddx39b|Dhcr24|Dnase1l3|Dot1l|Dstn|Dync1h1|Ehd4|Eif4b|Esam|Exoc4|F11r|Fcho2|Gas2l1|Gatad1|Itga2|Itga6|Itgb1|Itgb2|Kif2a|Klf7|Lamp2|Lims1|Lman2|Ly6g6c|Mapre2|Mbnl1|Mrpl11|Mylk|Myo1e|Mzb1|Ncaph2|Nck2|Ndrg1|P2ry12|Pacsi…
4	15	GO:0048522	positive regulation of cellular process	7.04e-08	5.12e-05	102	Aak1|Abcc4|Acer2|Angpt1|Aqp1|Arg1|Atad2|Atp8a1|Bcap31|Birc2|Capn2|Carmil2|Casp3|Cass4|Cavin1|Cavin2|Cct5|Cd151|Cd19|Cd44|Cd81|Cd84|Cflar|Clcn3|Cxcr5|Dbnl|Ddx39b|Ddx56|Dot1l|Dstn|Dusp3|Dync1h1|Edem1|Ehd4|Elf1|Exoc4|F2rl2|Frmd8|Fyco1|Heatr1|Hmga1|Hpse|Ikzf3|Inhba|Irf3|Itga2|Itga6|Itgb1|Itgb2|Klf7|Lamp1|Lims1|Litaf|Lrrn3|Mapre2|Mybbp1a|Mylk|Mzb1|Nck2|Odc1|P2ry12|Pea15a|Pecam1|Ppif|Prdx6|Psmc5|Ptk2|P…
5	6	GO:0051179	localization	6.4e-09	1.17e-05	96	Abca3|Abcc4|Actg1|Angpt1|Aqp1|Arfip2|Arl5a|Atp6v0a2|Atp8a1|Bcap31|Bicd2|Carmil2|Cass4|Cavin1|Cct5|Cd151|Cd44|Cd81|Cep250|Clcn3|Clic4|Cpt1c|Cxcr5|Dbnl|Ddx39b|Dhcr24|Dync1h1|Ehd4|Erlec1|Exoc4|Exoc6|F11r|Fcho2|Fyco1|Hvcn1|Inhba|Ipo11|Itga2|Itga6|Itgb1|Itgb2|Lamp1|Lamp2|Lims1|Lman2|Maged2|Mapre2|Mfsd2b|Myl12a|Myo1e|Nck2|P2ry12|Pacsin2|Pea15a|Pear1|Pecam1|Pex1|Ppbp|Ppif|Ptk2|Ptpn11|Ptpn23|Pttg1ip|Rab8…
6	30	GO:0048519	negative regulation of biological process	1.53e-06	0.000556	94	Acer2|Actn1|Angpt1|Apobec3|Aqp1|Arg1|Arhgap10|Atad2|Atrip|Birc2|Carmil2|Casp3|Cd44|Cd59a|Cd84|Cflar|Clec2d|Clic4|Ctdsp2|Ctla2a|Dbnl|Ddx39b|Dhcr24|Dot1l|Dusp3|Elf1|Erlec1|F11r|Faim2|Fhl1|Gas2l1|H2-Ob|Inhba|Irf2bp1|Irf3|Itga6|Itgb1|Klf7|Lamp2|Lims1|Litaf|Mctp1|Mybbp1a|Nck2|Ndrg1|Ormdl3|P2ry12|Pacsin2|Pcmt1|Pea15a|Pear1|Pecam1|Peg10|Pfkl|Ppif|Pros1|Psmc5|Ptk2|Ptpn11|Ptpn23|Ptprt|Pttg1ip|Rap1b|Rap2a|…
7	134	GO:0019222	regulation of metabolic process	0.000534	0.0435	93	Acer2|Angpt1|Aqp1|Atad2|Bcap31|Birc2|Capn2|Casp3|Cass4|Cavin2|Cct5|Cd19|Cd44|Cd81|Cd84|Cflar|Clcn3|Ctdsp2|Ctla2a|Ddx39b|Dhcr24|Dot1l|Dusp3|Dync1h1|Edem1|Ehd4|Elf1|Erlec1|Fyco1|Gas2l1|Gatad1|Heatr1|Hmga1|Ikzf3|Inhba|Irf2bp1|Irf3|Itga2|Itga6|Itgb1|Itgb2|Klf7|Lims1|Litaf|Lrrn3|Mbnl1|Mif4gd|Mybbp1a|Mzb1|Nck2|Odc1|Ormdl3|Pecam1|Plp1|Ppif|Ppp6r1|Prdx6|Prkab2|Psmc5|Ptk2|Ptpn11|Ptprt|Pttg1ip|Rap1b|Rap2a|…
8	17	GO:0048523	negative regulation of cellular process	8.39e-08	5.38e-05	90	Acer2|Actn1|Angpt1|Apobec3|Aqp1|Arg1|Arhgap10|Atad2|Atrip|Birc2|Carmil2|Casp3|Cd44|Cd59a|Cd84|Cflar|Clec2d|Clic4|Ctdsp2|Ctla2a|Dbnl|Ddx39b|Dhcr24|Dot1l|Dusp3|Elf1|Erlec1|Faim2|Fhl1|Gas2l1|Inhba|Irf2bp1|Irf3|Itga6|Itgb1|Klf7|Lamp2|Lims1|Litaf|Mctp1|Mybbp1a|Nck2|Ndrg1|Ormdl3|P2ry12|Pacsin2|Pcmt1|Pea15a|Pear1|Pecam1|Peg10|Pfkl|Ppif|Psmc5|Ptk2|Ptpn11|Ptpn23|Ptprt|Pttg1ip|Rap1b|Rap2a|Rap2b|Rgs18|Rida|…
9	28	GO:0048583	regulation of response to stimulus	9.62e-07	0.000375	77	Aak1|Alox5ap|Angpt1|Apobec3|Arg1|Arhgap18|Bcap31|Birc2|Carmil2|Cd19|Cd44|Cd59a|Cd81|Cd84|Cflar|Clec2d|Ctla2a|Ddx39b|Dnase1l3|Dot1l|Dusp3|Edem1|Elf1|Erlec1|Exoc4|F2rl2|Faim2|Hpse|Inhba|Irf3|Itga2|Itga6|Itgb1|Itgb2|Klf7|Lamp1|Lims1|Litaf|Mapre2|Mctp1|Mylk|Mzb1|Nck2|P2ry12|Pea15a|Pear1|Pecam1|Peg10|Ppif|Pros1|Ptk2|Ptpn11|Ptprt|Pttg1ip|Rap1b|Rap2a|Rgs18|Ric8a|Rtn4|Ruvbl1|Sh2b3|Slamf1|Smarcb1|Sorbs1|S…
10	2	GO:0032879	regulation of localization	0	2.37e-08	75	Aak1|Actn1|Angpt1|Aqp1|Arg1|Arhgap18|Atp8a1|Bcap31|Carmil2|Cass4|Cavin1|Cct5|Cd151|Cd19|Cd81|Cd84|Cep250|Clic4|Dusp3|Dync1h1|Edem1|Ehd4|Erlec1|Exoc4|Fhl1|Frmd8|Hvcn1|Inhba|Irf3|Itga2|Itga6|Itgb1|Itgb2|Kif2a|Klf7|Lamp1|Lman2|Mapre2|Mctp1|Mest|Mylk|P2ry12|Pacsin2|Pea15a|Pecam1|Pfkl|Ppif|Pros1|Ptk2|Ptpn11|Ptpn23|Ptprt|Rab8b|Rangrf|Rap1b|Rap2a|Rap2b|Rtn4|Slamf1|Slc6a4|Sorbs1|Ssx2ip|Stim1|Stom|Stxbp5|…
11	20	GO:0051234	establishment of localization	2.5e-07	0.000136	75	Abca3|Abcc4|Actg1|Aqp1|Arfip2|Arl5a|Atp6v0a2|Atp8a1|Bcap31|Bicd2|Carmil2|Cavin1|Cct5|Cd81|Clcn3|Clic4|Cpt1c|Dbnl|Ddx39b|Dync1h1|Ehd4|Erlec1|Exoc4|Exoc6|F11r|Fcho2|Fyco1|Hvcn1|Inhba|Ipo11|Itga2|Itgb1|Itgb2|Lamp1|Lamp2|Lims1|Lman2|Maged2|Mfsd2b|Myo1e|P2ry12|Pacsin2|Pea15a|Pear1|Pecam1|Pex1|Ppif|Ptk2|Ptpn23|Pttg1ip|Rab8b|Rangrf|Rap2a|Rilpl2|Rnf19b|Rtn3|Sec31a|Slamf1|Slc24a3|Slc44a1|Slc6a4|Slc9a5|Sor…
12	44	GO:0065008	regulation of biological quality	1.19e-05	0.00294	75	Aak1|Aldh1a7|Angpt1|Aqp1|Arhgap18|Atp6v0a2|Atp8a1|Bcap31|Carmil2|Casp3|Cct5|Cd19|Cd44|Cd81|Clcn3|Clic4|Cpt1c|Cxcr5|Dbnl|Dstn|Dync1h1|Exoc6|F11r|F13a1|F2rl2|Fhl1|Gas2l1|Haao|Hpse|Inhba|Itgb1|Itgb2|Klf7|Lamp1|Lamp2|Lrrn3|Mctp1|Mest|Myl12a|Nck2|Ormdl3|P2ry12|Parvb|Pear1|Pecam1|Pfkl|Ppif|Prdx6|Prkab2|Pros1|Ptk2|Ptpn11|Rab8b|Rangrf|Rap1b|Rap2b|Rida|Rtn4|Sh2b3|Slc24a3|Slc6a4|Slc9a5|Smarcb1|Sorbs1|Stim1…
13	13	GO:0010646	regulation of cell communication	5.65e-08	4.74e-05	72	Aak1|Angpt1|Arg1|Arhgap18|Bcap31|Birc2|Cd19|Cd44|Cd59a|Cd81|Cd84|Cflar|Dot1l|Dusp3|Elf1|Exoc4|F2rl2|Faim2|Hpse|Inhba|Irf3|Itga2|Itga6|Itgb1|Klf7|Lims1|Litaf|Mapre2|Mctp1|Mzb1|Nck2|P2ry12|Pacsin2|Pea15a|Pear1|Pecam1|Peg10|Pfkl|Ppif|Psmc5|Ptk2|Ptpn11|Ptpn23|Ptprt|Pttg1ip|Rab8b|Rangrf|Rap1b|Rap2a|Rgs18|Ric8a|Rtn4|Ruvbl1|Sh2b3|Slamf1|Slc6a4|Smarcb1|Sorbs1|Ssx2ip|Stk4|Stxbp5|Sytl4|Thbs1|Tmbim1|Tnfrsf1…
14	14	GO:0023051	regulation of signaling	6.77e-08	5.12e-05	72	Aak1|Angpt1|Arg1|Arhgap18|Bcap31|Birc2|Cd19|Cd44|Cd59a|Cd81|Cd84|Cflar|Dot1l|Dusp3|Elf1|Exoc4|F2rl2|Faim2|Hpse|Inhba|Irf3|Itga2|Itga6|Itgb1|Klf7|Lims1|Litaf|Mapre2|Mctp1|Mzb1|Nck2|P2ry12|Pacsin2|Pea15a|Pear1|Pecam1|Peg10|Pfkl|Ppif|Psmc5|Ptk2|Ptpn11|Ptpn23|Ptprt|Pttg1ip|Rab8b|Rangrf|Rap1b|Rap2a|Rgs18|Ric8a|Rtn4|Ruvbl1|Sh2b3|Slamf1|Slc6a4|Smarcb1|Sorbs1|Ssx2ip|Stk4|Stxbp5|Sytl4|Thbs1|Tmbim1|Tnfrsf1…
15	31	GO:0006810	transport	2.16e-06	0.000759	70	Abca3|Abcc4|Actg1|Aqp1|Arfip2|Arl5a|Atp6v0a2|Atp8a1|Bcap31|Bicd2|Cavin1|Cct5|Cd81|Clcn3|Clic4|Cpt1c|Dbnl|Ddx39b|Dync1h1|Ehd4|Erlec1|Exoc4|Exoc6|F11r|Fcho2|Fyco1|Hvcn1|Inhba|Ipo11|Itgb1|Itgb2|Lamp1|Lamp2|Lman2|Maged2|Mfsd2b|Myo1e|P2ry12|Pacsin2|Pea15a|Pear1|Pecam1|Pex1|Ppif|Ptk2|Ptpn23|Pttg1ip|Rab8b|Rangrf|Rilpl2|Rnf19b|Rtn3|Sec31a|Slamf1|Slc24a3|Slc44a1|Slc6a4|Slc9a5|Sort1|Ssx2ip|Stim1|Stxbp5|Syt…
16	32	GO:0009893	positive regulation of metabolic process	2.8e-06	0.000952	69	Acer2|Angpt1|Atad2|Bcap31|Birc2|Capn2|Casp3|Cass4|Cavin2|Cct5|Cd19|Cd44|Cd81|Cd84|Cflar|Clcn3|Ddx39b|Dot1l|Dync1h1|Edem1|Ehd4|Elf1|Fyco1|Heatr1|Hmga1|Ikzf3|Inhba|Irf3|Itga2|Itga6|Itgb1|Itgb2|Klf7|Lims1|Litaf|Lrrn3|Mzb1|Nck2|Pecam1|Plp1|Prdx6|Prkab2|Psmc5|Ptk2|Ptpn11|Pttg1ip|Rap1b|Rap2a|Rap2b|Rida|Rnf19b|Rps6ka1|Ruvbl1|Slamf1|Slc6a4|Smarcb1|Sorbs1|Stk4|Thbs1|Tmsb4x|Tnfrsf11a|Tnip1|Tollip|Tsc22d1|U…
17	3	GO:0051128	regulation of cellular component organization	1e-10	2.52e-07	66	Aak1|Angpt1|Aqp1|Arhgap18|Atad2|Atp8a1|Bicd2|Birc2|Capn2|Carmil2|Cass4|Cct5|Cd151|Cd44|Cd81|Cep250|Cflar|Cntrl|Dbnl|Ddx39b|Ddx56|Dstn|Dusp3|Dync1h1|Ehd4|F11r|Fhl1|Fyco1|Gas2l1|Inhba|Itga2|Itga6|Itgb1|Lamp2|Lims1|Lrrn3|Mapre2|Mctp1|Myl12a|Nck2|P2ry12|Pacsin2|Parvb|Pecam1|Ppif|Psmc5|Ptk2|Ptpn11|Ptpn23|Rab8b|Rangrf|Rap1b|Rap2a|Rtn4|Rtn4ip1|Slamf1|Smarcb1|Sorbs1|Stxbp5|Sytl4|Tesk1|Tmsb4x|Tubb2b|Tubg1…
18	36	GO:0006950	response to stress	4.23e-06	0.00128	64	Acer2|Actg1|Alox5ap|Ankzf1|Apobec3|Aqp1|Arg1|Atrip|Birc2|Capn2|Carmil2|Casp3|Cd151|Cd44|Cd81|Cd84|Cflar|Clec2d|Dot1l|Edem1|Erlec1|F13a1|F2rl2|Faim2|Gas2l1|Hmga1|Hpse|Hsbp1|Irf3|Itga2|Itgb2|Lamp2|Mybbp1a|Mylk|Nck2|P2ry12|Pea15a|Pear1|Pecam1|Plp1|Ppbp|Ppif|Prdx6|Pros1|Ptk2|Ptpn11|Rap2b|Rnf19b|Rtn4|Ruvbl1|Saa3|Serpinb6a|Slamf1|Stk4|Sytl4|Thbs1|Tnip1|Tollip|Tonsl|Treml1|Ubash3b|Upf3b|Vac14|Vdac1
19	42	GO:0031325	positive regulation of cellular metabolic process	9.63e-06	0.00247	63	Acer2|Angpt1|Atad2|Bcap31|Birc2|Capn2|Casp3|Cass4|Cavin2|Cct5|Cd19|Cd44|Cd81|Cd84|Cflar|Clcn3|Ddx39b|Dot1l|Edem1|Ehd4|Elf1|Fyco1|Heatr1|Hmga1|Ikzf3|Inhba|Irf3|Itga2|Itga6|Itgb1|Itgb2|Klf7|Litaf|Lrrn3|Nck2|Pecam1|Prdx6|Psmc5|Ptk2|Ptpn11|Pttg1ip|Rap1b|Rap2a|Rap2b|Rida|Rnf19b|Rps6ka1|Ruvbl1|Slamf1|Smarcb1|Sorbs1|Stk4|Thbs1|Tmsb4x|Tnfrsf11a|Tnip1|Tollip|Tsc22d1|Ubtf|Uhmk1|Upf3b|Ywhah|Zfp296
20	55	GO:0010604	positive regulation of macromolecule metabolic process	2.26e-05	0.00447	62	Acer2|Angpt1|Atad2|Bcap31|Birc2|Casp3|Cass4|Cavin2|Cct5|Cd44|Cd81|Cd84|Cflar|Ddx39b|Dot1l|Edem1|Ehd4|Elf1|Heatr1|Hmga1|Ikzf3|Inhba|Irf3|Itga2|Itga6|Itgb1|Klf7|Lims1|Litaf|Lrrn3|Mzb1|Nck2|Pecam1|Plp1|Prdx6|Psmc5|Ptk2|Ptpn11|Pttg1ip|Rap1b|Rap2a|Rap2b|Rida|Rnf19b|Rps6ka1|Ruvbl1|Slamf1|Slc6a4|Smarcb1|Sorbs1|Stk4|Thbs1|Tmsb4x|Tnfrsf11a|Tnip1|Tollip|Tsc22d1|Ubtf|Uhmk1|Upf3b|Ywhah|Zfp296
21	63	GO:0051173	positive regulation of nitrogen compound metabolic process	3.03e-05	0.00525	59	Acer2|Angpt1|Atad2|Bcap31|Birc2|Capn2|Casp3|Cass4|Cavin2|Cct5|Cd44|Cd81|Cd84|Cflar|Ddx39b|Dot1l|Edem1|Ehd4|Elf1|Heatr1|Hmga1|Ikzf3|Inhba|Irf3|Itga2|Itga6|Itgb1|Itgb2|Klf7|Litaf|Lrrn3|Nck2|Pecam1|Prdx6|Psmc5|Ptk2|Ptpn11|Pttg1ip|Rap1b|Rap2a|Rap2b|Rida|Rnf19b|Rps6ka1|Ruvbl1|Slamf1|Smarcb1|Stk4|Thbs1|Tmsb4x|Tnfrsf11a|Tnip1|Tollip|Tsc22d1|Ubtf|Uhmk1|Upf3b|Ywhah|Zfp296
22	16	GO:0044085	cellular component biogenesis	7.7e-08	5.25e-05	58	Abcc4|Actg1|Actn1|Alox5ap|Angpt1|Arg1|Birc2|Cep250|Cflar|Coa5|Csrp1|Dbnl|Ddx39b|Ddx54|Ddx56|Dhx37|Dync1h1|Ehd4|Eif4b|Esam|Exoc4|Fcho2|Gatad1|Heatr1|Itga2|Itga6|Itgb1|Kif2a|Lims1|Ly6g6c|Mapre2|Mbnl1|Mrpl11|Mybbp1a|Mylk|Mzb1|Nck2|P2ry12|Pacsin2|Parvb|Pecam1|Pfkl|Prdx6|Ptk2|Ptpn23|Rap2a|Rilpl2|Rtn3|Rtn4|Ruvbl1|Slc6a4|Snrpb|Sorbs1|Ssx2ip|Stom|Tubb1|Tubg1|Ybey
23	37	GO:0009966	regulation of signal transduction	4.61e-06	0.00136	58	Aak1|Angpt1|Arg1|Arhgap18|Bcap31|Birc2|Cd19|Cd44|Cd59a|Cd81|Cd84|Cflar|Dot1l|Dusp3|Elf1|Exoc4|F2rl2|Faim2|Hpse|Inhba|Irf3|Itga6|Itgb1|Lims1|Litaf|Mapre2|Mzb1|Nck2|P2ry12|Pea15a|Pear1|Pecam1|Peg10|Ppif|Ptk2|Ptpn11|Ptprt|Pttg1ip|Rap1b|Rap2a|Rgs18|Ric8a|Rtn4|Ruvbl1|Sh2b3|Slamf1|Smarcb1|Sorbs1|Ssx2ip|Stk4|Thbs1|Tmbim1|Tnfrsf11a|Tnip1|Treml1|Tspan14|Ubash3b|Wdfy1
24	75	GO:0006996	organelle organization	7.49e-05	0.0109	58	Abcc4|Actg1|Actn1|Aqp1|Arfip2|Arhgap10|Atad2|Bicd2|Carmil2|Cass4|Cep250|Cflar|Clcn3|Coa5|Csrp1|Dbnl|Dot1l|Dstn|Dync1h1|F11r|Gas2l1|Gatad1|Itgb1|Kif2a|Lman2|Mapre2|Mrpl11|Ncaph2|Nck2|Pacsin2|Parvb|Pex1|Ppif|Ptk2|Ptpn23|Rab8b|Rap2a|Rilpl2|Rtn3|Rtn4|Ruvbl1|Sec31a|Selenof|Smarcb1|Sorbs1|Sort1|Ssx2ip|Tesk1|Tmsb4x|Tpm2|Tpm3|Tpm4|Tubb1|Tubb2b|Tubg1|Ubtf|Ywhah|Zwint
25	148	GO:0051239	regulation of multicellular organismal process	0.000642	0.047	57	Angpt1|Aqp1|Arg1|Capn2|Carmil2|Cd44|Cd59a|Cd81|Cd84|Cflar|Clec2d|Ctla2a|Dbnl|Ddx39b|Ddx56|Dync1h1|Elf1|F11r|Frmd8|Gas2l1|Hpse|Ikzf3|Inhba|Irf3|Itga2|Itga6|Itgb1|Itgb2|Klf7|Lims1|Litaf|Lrrn3|Mapre2|P2ry12|Prkab2|Pros1|Ptk2|Ptpn11|Ptpn23|Rab8b|Rangrf|Rap2a|Rtn4|Rtn4ip1|Sh2b3|Slamf1|Slc6a4|Stim1|Stk4|Thbs1|Tmbim1|Tnfrsf11a|Tubb2b|Ubash3b|Usf3|Ywhag|Ywhah
26	4	GO:0051049	regulation of transport	4e-10	9.79e-07	55	Aak1|Angpt1|Aqp1|Arg1|Atp8a1|Bcap31|Carmil2|Cd151|Cd19|Cd81|Cd84|Clic4|Dync1h1|Edem1|Ehd4|Erlec1|Exoc4|Fhl1|Frmd8|Hvcn1|Inhba|Irf3|Itga2|Itgb1|Itgb2|Klf7|Lamp1|Lman2|Mctp1|Mylk|P2ry12|Pacsin2|Pea15a|Pfkl|Ppif|Pros1|Ptk2|Ptpn11|Ptpn23|Rab8b|Rangrf|Rap1b|Rtn4|Slamf1|Slc6a4|Sorbs1|Stim1|Stom|Stxbp5|Sytl4|Thbs1|Tnfrsf11a|Ubash3b|Uhmk1|Ywhah
27	47	GO:0051246	regulation of protein metabolic process	1.42e-05	0.0033	55	Acer2|Angpt1|Aqp1|Bcap31|Birc2|Casp3|Cass4|Cd44|Cd81|Cd84|Cflar|Ctdsp2|Ctla2a|Ddx39b|Dhcr24|Dusp3|Edem1|Ehd4|Erlec1|Inhba|Irf3|Itga2|Itgb1|Itgb2|Lrrn3|Mif4gd|Nck2|Odc1|Pecam1|Ppp6r1|Ptk2|Ptpn11|Ptprt|Pttg1ip|Rap1b|Rap2a|Rap2b|Rida|Rnf19b|Rps6ka1|Ruvbl1|Serpina3g|Serpinb6a|Sh2b3|Slamf1|Smarcb1|Stk4|Tesk1|Thbs1|Tnfrsf11a|Tnip1|Tollip|Ubash3b|Uhmk1|Upf3b
28	18	GO:0033036	macromolecule localization	2.05e-07	0.000124	53	Abca3|Abcc4|Angpt1|Arfip2|Arl5a|Atp8a1|Bcap31|Bicd2|Carmil2|Cavin1|Cd81|Cep250|Cpt1c|Ddx39b|Dhcr24|Erlec1|Exoc4|Exoc6|F11r|Fcho2|Inhba|Ipo11|Itga2|Itgb1|Itgb2|Lamp1|Lamp2|Lims1|Lman2|Mapre2|Mfsd2b|Myl12a|Pacsin2|Pex1|Ptpn23|Pttg1ip|Rab8b|Rangrf|Rap2a|Rilpl2|Rnf19b|Rtn4|Sec31a|Ssx2ip|Stxbp5|Sytl4|Tbc1d22a|Tmsb4x|Tollip|Tspan14|Ubap1|Ywhag|Ywhah
29	41	GO:0032268	regulation of cellular protein metabolic process	7.46e-06	0.00198	53	Acer2|Angpt1|Aqp1|Bcap31|Birc2|Casp3|Cass4|Cd44|Cd81|Cd84|Cflar|Ctdsp2|Ctla2a|Ddx39b|Dhcr24|Dusp3|Edem1|Ehd4|Erlec1|Inhba|Itga2|Itgb1|Itgb2|Lrrn3|Mif4gd|Nck2|Pecam1|Ppp6r1|Ptk2|Ptpn11|Ptprt|Pttg1ip|Rap1b|Rap2a|Rap2b|Rida|Rnf19b|Rps6ka1|Ruvbl1|Serpina3g|Serpinb6a|Sh2b3|Slamf1|Smarcb1|Stk4|Tesk1|Thbs1|Tnfrsf11a|Tnip1|Tollip|Ubash3b|Uhmk1|Upf3b
30	29	GO:0022607	cellular component assembly	1.48e-06	0.000556	51	Abcc4|Actg1|Actn1|Alox5ap|Angpt1|Arg1|Birc2|Cep250|Cflar|Coa5|Csrp1|Dbnl|Ddx39b|Dync1h1|Ehd4|Eif4b|Esam|Fcho2|Gatad1|Itga2|Itga6|Itgb1|Kif2a|Lims1|Ly6g6c|Mapre2|Mbnl1|Mrpl11|Mylk|Mzb1|Nck2|P2ry12|Pacsin2|Parvb|Pecam1|Pfkl|Prdx6|Ptk2|Ptpn23|Rap2a|Rilpl2|Rtn3|Rtn4|Ruvbl1|Slc6a4|Snrpb|Sorbs1|Ssx2ip|Stom|Tubb1|Tubg1
31	19	GO:0051641	cellular localization	2.44e-07	0.000136	50	Actg1|Angpt1|Arfip2|Arl5a|Bcap31|Bicd2|Cd81|Cep250|Clcn3|Ddx39b|Dync1h1|Ehd4|Erlec1|Exoc4|Exoc6|F11r|Fcho2|Fyco1|Ipo11|Itgb1|Itgb2|Lamp1|Lamp2|Lman2|Mapre2|Myl12a|Pacsin2|Pex1|Ptk2|Ptpn23|Pttg1ip|Rab8b|Rangrf|Rap2a|Rilpl2|Rtn4|Sec31a|Slc6a4|Sort1|Ssx2ip|Stxbp5|Sytl4|Tbc1d22a|Tmem50a|Tmsb4x|Tollip|Tspan14|Ywhag|Ywhah|Zwint
32	81	GO:0065009	regulation of molecular function	0.00011	0.0148	49	Acer2|Angpt1|Aqp1|Bcap31|Birc2|Casp3|Cass4|Cd19|Cd44|Cd81|Cd84|Cflar|Dhcr24|Dot1l|Dusp3|F11r|Fhl1|Itga2|Itga6|Itgb1|Itgb2|Lims1|Mapre2|Pecam1|Ppif|Ppp6r1|Prkab2|Ptk2|Ptpn11|Ptprt|Rangrf|Rap2b|Rps6ka1|Serpina3g|Serpinb6a|Sh2b3|Slamf1|Smarcb1|Sort1|Stim1|Stk4|Stom|Tbc1d22a|Tesk1|Thbs1|Tmbim1|Tnfrsf11a|Ubash3b|Ywhah
33	25	GO:0008104	protein localization	5.51e-07	0.00024	47	Angpt1|Arfip2|Arl5a|Bcap31|Bicd2|Carmil2|Cavin1|Cd81|Cep250|Ddx39b|Dhcr24|Erlec1|Exoc4|Exoc6|F11r|Fcho2|Ipo11|Itga2|Itgb1|Itgb2|Lamp1|Lamp2|Lims1|Lman2|Mapre2|Myl12a|Pacsin2|Pex1|Ptpn23|Pttg1ip|Rab8b|Rangrf|Rap2a|Rilpl2|Rnf19b|Rtn4|Sec31a|Ssx2ip|Stxbp5|Sytl4|Tbc1d22a|Tmsb4x|Tollip|Tspan14|Ubap1|Ywhag|Ywhah
34	133	GO:0048584	positive regulation of response to stimulus	0.000507	0.0416	44	Aak1|Alox5ap|Angpt1|Arg1|Bcap31|Carmil2|Cd19|Cd44|Cd81|Cd84|Cflar|Edem1|Exoc4|F2rl2|Hpse|Inhba|Irf3|Itga2|Itgb1|Itgb2|Lamp1|Lims1|Mapre2|Mylk|Nck2|P2ry12|Pea15a|Pecam1|Ppif|Ptk2|Ptpn11|Rap1b|Rtn4|Ruvbl1|Slamf1|Smarcb1|Sorbs1|Stk4|Thbs1|Tnfrsf11a|Tnip1|Tspan14|Tubb2b|Wdfy1
35	141	GO:0002376	immune system process	0.000602	0.0456	44	Actg1|Actn1|Angpt1|Apobec3|Arg1|Bcap31|Carmil2|Casp3|Cd151|Cd19|Cd44|Cd81|Cd84|Clec1b|Cxcr5|Dbnl|Dnase1l3|Exoc6|Gimap1|Ikzf3|Inhba|Irf3|Itga6|Itgb1|Itgb2|Myo1e|Ncaph2|Nck2|Ndrg1|Ostm1|Pecam1|Ppbp|Ptpn11|Rab8b|Rnf19b|Rtn4|Serpina3g|Sh2b3|Slamf1|Stk4|Tnfrsf11a|Tnip1|Tollip|Treml2
36	151	GO:0009653	anatomical structure morphogenesis	0.000685	0.0494	43	Actg1|Actn1|Angpt1|Aqp1|Capn2|Carmil2|Casp3|Cd151|Cd44|Cd81|Cflar|Clec1b|Clic4|Csgalnact1|Csrp1|Dbnl|Exoc4|Faim2|Hpse|Hsbp1|Inhba|Itga2|Itga6|Itgb1|Klf7|Mbnl1|Mylk|Myo1e|Pacsin2|Parvb|Pecam1|Ptk2|Ptpn11|Ric8a|Rilpl2|Rps6ka1|Rtn4|Slc6a4|Stim1|Stk4|Stxbp5|Thbs1|Tm4sf1
37	52	GO:0050790	regulation of catalytic activity	2e-05	0.00419	41	Acer2|Angpt1|Aqp1|Bcap31|Birc2|Casp3|Cass4|Cd19|Cd44|Cd81|Cflar|Dhcr24|Dusp3|F11r|Itga2|Itga6|Itgb1|Lims1|Mapre2|Pecam1|Ppif|Ppp6r1|Prkab2|Ptk2|Ptpn11|Ptprt|Rap2b|Rps6ka1|Serpina3g|Serpinb6a|Sh2b3|Slamf1|Sort1|Stim1|Stk4|Tbc1d22a|Tesk1|Thbs1|Tmbim1|Tnfrsf11a|Ubash3b
38	87	GO:0071702	organic substance transport	0.000159	0.02	39	Abca3|Abcc4|Aqp1|Arfip2|Arl5a|Atp8a1|Bcap31|Bicd2|Cavin1|Cpt1c|Ddx39b|Erlec1|Exoc4|Exoc6|Inhba|Ipo11|Itgb1|Lamp2|Lman2|Mfsd2b|Pea15a|Pex1|Ptpn23|Pttg1ip|Rab8b|Rangrf|Rilpl2|Rnf19b|Sec31a|Slc44a1|Slc6a4|Sort1|Ssx2ip|Stxbp5|Sytl4|Tbc1d22a|Ubap1|Ywhag|Ywhah
39	45	GO:0048585	negative regulation of response to stimulus	1.22e-05	0.00295	38	Angpt1|Arg1|Cd44|Cd59a|Cd84|Cflar|Clec2d|Ctla2a|Ddx39b|Dusp3|Elf1|Erlec1|Faim2|Irf3|Itga6|Itgb1|Klf7|Litaf|Mctp1|Nck2|Pea15a|Pear1|Peg10|Ppif|Pros1|Ptpn11|Ptprt|Pttg1ip|Rgs18|Rtn4|Sh2b3|Slamf1|Stk4|Thbs1|Tmbim1|Tnip1|Treml1|Ubash3b
40	33	GO:0034613	cellular protein localization	3.46e-06	0.00114	36	Angpt1|Arfip2|Arl5a|Bcap31|Bicd2|Cd81|Cep250|Ddx39b|Erlec1|Exoc4|F11r|Fcho2|Ipo11|Itgb1|Itgb2|Lamp1|Lamp2|Mapre2|Myl12a|Pacsin2|Pex1|Pttg1ip|Rab8b|Rangrf|Rap2a|Rilpl2|Rtn4|Sec31a|Ssx2ip|Sytl4|Tbc1d22a|Tmsb4x|Tollip|Tspan14|Ywhag|Ywhah
	35	GO:0070727	cellular macromolecule localization	3.88e-06	0.00121	36	Angpt1|Arfip2|Arl5a|Bcap31|Bicd2|Cd81|Cep250|Ddx39b|Erlec1|Exoc4|F11r|Fcho2|Ipo11|Itgb1|Itgb2|Lamp1|Lamp2|Mapre2|Myl12a|Pacsin2|Pex1|Pttg1ip|Rab8b|Rangrf|Rap2a|Rilpl2|Rtn4|Sec31a|Ssx2ip|Sytl4|Tbc1d22a|Tmsb4x|Tollip|Tspan14|Ywhag|Ywhah
	43	GO:0051649	establishment of localization in cell	9.74e-06	0.00247	36	Actg1|Arfip2|Arl5a|Bcap31|Bicd2|Clcn3|Ddx39b|Dync1h1|Ehd4|Erlec1|Exoc4|Fcho2|Fyco1|Ipo11|Itgb1|Lamp1|Lamp2|Lman2|Pex1|Ptk2|Ptpn23|Pttg1ip|Rab8b|Rangrf|Rilpl2|Sec31a|Slc6a4|Sort1|Ssx2ip|Stxbp5|Sytl4|Tbc1d22a|Tmem50a|Ywhag|Ywhah|Zwint
	84	GO:0051247	positive regulation of protein metabolic process	0.000134	0.0175	36	Acer2|Angpt1|Bcap31|Birc2|Casp3|Cass4|Cd44|Cd81|Cd84|Cflar|Ddx39b|Edem1|Ehd4|Inhba|Itga2|Itgb1|Lrrn3|Nck2|Pecam1|Ptk2|Ptpn11|Pttg1ip|Rap1b|Rap2a|Rap2b|Rnf19b|Ruvbl1|Slamf1|Smarcb1|Stk4|Thbs1|Tnfrsf11a|Tnip1|Tollip|Uhmk1|Upf3b
	104	GO:0019220	regulation of phosphate metabolic process	0.000258	0.0268	36	Angpt1|Capn2|Casp3|Cass4|Cd19|Cd44|Cd81|Cd84|Cflar|Ctdsp2|Dusp3|Ehd4|Inhba|Itga2|Itga6|Itgb1|Itgb2|Lrrn3|Nck2|Pecam1|Ppif|Ppp6r1|Ptk2|Ptpn11|Ptprt|Rap1b|Rap2a|Rap2b|Sh2b3|Slamf1|Stk4|Tesk1|Thbs1|Tnfrsf11a|Tnip1|Ubash3b
	106	GO:0051174	regulation of phosphorus metabolic process	0.00026	0.0268	36	Angpt1|Capn2|Casp3|Cass4|Cd19|Cd44|Cd81|Cd84|Cflar|Ctdsp2|Dusp3|Ehd4|Inhba|Itga2|Itga6|Itgb1|Itgb2|Lrrn3|Nck2|Pecam1|Ppif|Ppp6r1|Ptk2|Ptpn11|Ptprt|Rap1b|Rap2a|Rap2b|Sh2b3|Slamf1|Stk4|Tesk1|Thbs1|Tnfrsf11a|Tnip1|Ubash3b
	140	GO:0031399	regulation of protein modification process	0.000571	0.0445	36	Acer2|Angpt1|Birc2|Casp3|Cass4|Cd44|Cd81|Cd84|Cflar|Ctdsp2|Dusp3|Ehd4|Inhba|Itgb1|Itgb2|Lrrn3|Nck2|Pecam1|Ppp6r1|Ptk2|Ptpn11|Ptprt|Pttg1ip|Rap1b|Rap2a|Rap2b|Sh2b3|Slamf1|Smarcb1|Stk4|Tesk1|Thbs1|Tnfrsf11a|Tnip1|Tollip|Ubash3b
	7	GO:0007010	cytoskeleton organization	1.12e-08	1.75e-05	35	Actg1|Actn1|Aqp1|Arfip2|Arhgap10|Bicd2|Carmil2|Cass4|Cep250|Cflar|Csrp1|Dbnl|Dstn|Dync1h1|F11r|Gas2l1|Itgb1|Kif2a|Mapre2|Nck2|Pacsin2|Parvb|Ptk2|Rap2a|Sorbs1|Ssx2ip|Tesk1|Tmsb4x|Tpm2|Tpm3|Tpm4|Tubb1|Tubb2b|Tubg1|Ywhah
	11	GO:0051050	positive regulation of transport	3.32e-08	3.29e-05	35	Angpt1|Aqp1|Atp8a1|Bcap31|Carmil2|Cd151|Cd19|Cd81|Cd84|Dync1h1|Edem1|Fhl1|Frmd8|Irf3|Itga2|Itgb1|Itgb2|Lamp1|Lman2|Mylk|P2ry12|Pros1|Ptk2|Ptpn11|Ptpn23|Rab8b|Rtn4|Slamf1|Slc6a4|Sorbs1|Stim1|Stom|Stxbp5|Sytl4|Tnfrsf11a
	76	GO:0032270	positive regulation of cellular protein metabolic process	7.81e-05	0.0112	35	Acer2|Angpt1|Bcap31|Birc2|Cass4|Cd44|Cd81|Cd84|Cflar|Ddx39b|Edem1|Ehd4|Inhba|Itga2|Itgb1|Lrrn3|Nck2|Pecam1|Ptk2|Ptpn11|Pttg1ip|Rap1b|Rap2a|Rap2b|Rnf19b|Ruvbl1|Slamf1|Smarcb1|Stk4|Thbs1|Tnfrsf11a|Tnip1|Tollip|Uhmk1|Upf3b
	10	GO:0051270	regulation of cellular component movement	3.18e-08	3.29e-05	34	Actn1|Angpt1|Aqp1|Arhgap18|Atp8a1|Carmil2|Cass4|Cavin1|Cd151|Cd81|Clic4|Dusp3|Itga2|Itga6|Itgb1|Kif2a|Lamp1|Mapre2|Mctp1|Mylk|P2ry12|Pecam1|Ptk2|Ptpn23|Ptprt|Rangrf|Rap2a|Rap2b|Rtn4|Slamf1|Ssx2ip|Thbs1|Tmsb4x|Tubb2b
	88	GO:0002682	regulation of immune system process	0.000164	0.0203	34	Angpt1|Apobec3|Arg1|Carmil2|Casp3|Cd19|Cd44|Cd59a|Cd81|Cd84|Clec2d|Ctla2a|Dnase1l3|Dusp3|Elf1|Gas2l1|H2-Ob|Ikzf3|Inhba|Irf3|Itga2|Itgb2|Lamp1|Mzb1|Nck2|P2ry12|Pecam1|Rtn4|Slamf1|Thbs1|Tnip1|Treml2|Ubash3b|Wdfy1
	53	GO:0045184	establishment of protein localization	2.2e-05	0.00447	33	Arfip2|Arl5a|Bcap31|Bicd2|Carmil2|Cavin1|Ddx39b|Erlec1|Exoc4|Exoc6|Ipo11|Itga2|Itgb1|Lamp1|Lamp2|Lims1|Lman2|Pex1|Ptpn23|Pttg1ip|Rab8b|Rangrf|Rap2a|Rilpl2|Rnf19b|Sec31a|Ssx2ip|Stxbp5|Sytl4|Tbc1d22a|Ubap1|Ywhag|Ywhah
	59	GO:0080134	regulation of response to stress	2.67e-05	0.00486	33	Alox5ap|Apobec3|Arg1|Bcap31|Cd44|Cd81|Clec2d|Ctla2a|Ddx39b|Dnase1l3|Dusp3|Edem1|Erlec1|Hpse|Irf3|Itga2|Lamp1|Mctp1|Mylk|Nck2|Pros1|Pttg1ip|Rap2a|Rtn4|Sh2b3|Slamf1|Sytl4|Thbs1|Tnfrsf11a|Tnip1|Treml2|Ubash3b|Wdfy1
	107	GO:0009967	positive regulation of signal transduction	0.000268	0.0273	33	Aak1|Angpt1|Bcap31|Cd44|Cd81|Cd84|Cflar|Exoc4|F2rl2|Hpse|Inhba|Irf3|Itgb1|Lims1|Mapre2|Nck2|P2ry12|Pea15a|Pecam1|Ppif|Ptk2|Ptpn11|Rap1b|Rtn4|Ruvbl1|Slamf1|Smarcb1|Sorbs1|Stk4|Thbs1|Tnfrsf11a|Tspan14|Wdfy1
	114	GO:0042981	regulation of apoptotic process	0.000336	0.0321	33	Acer2|Angpt1|Aqp1|Arhgap10|Bcap31|Birc2|Capn2|Card19|Casp3|Cd44|Cflar|Dhcr24|Faim2|Ikzf3|Inhba|Itga6|Itgb1|Lims1|Mybbp1a|Nck2|Pcmt1|Pea15a|Ppif|Ptk2|Pttg1ip|Rps6ka1|Ruvbl1|Sort1|Stk4|Thbs1|Tmbim1|Tsc22d1|Ywhah
	121	GO:0042325	regulation of phosphorylation	0.000399	0.0358	33	Angpt1|Casp3|Cass4|Cd19|Cd44|Cd81|Cd84|Cflar|Ctdsp2|Dusp3|Ehd4|Inhba|Itga6|Itgb1|Itgb2|Lrrn3|Nck2|Pecam1|Ppif|Ptk2|Ptpn11|Ptprt|Rap1b|Rap2a|Rap2b|Sh2b3|Slamf1|Stk4|Tesk1|Thbs1|Tnfrsf11a|Tnip1|Ubash3b
	127	GO:0043067	regulation of programmed cell death	0.000437	0.0375	33	Acer2|Angpt1|Aqp1|Arhgap10|Bcap31|Birc2|Capn2|Card19|Casp3|Cd44|Cflar|Dhcr24|Faim2|Ikzf3|Inhba|Itga6|Itgb1|Lims1|Mybbp1a|Nck2|Pcmt1|Pea15a|Ppif|Ptk2|Pttg1ip|Rps6ka1|Ruvbl1|Sort1|Stk4|Thbs1|Tmbim1|Tsc22d1|Ywhah
	152	GO:1902531	regulation of intracellular signal transduction	0.000694	0.0498	33	Angpt1|Arhgap18|Bcap31|Birc2|Cd44|Cd81|Cd84|Cflar|Dusp3|Exoc4|F2rl2|Hpse|Inhba|Irf3|Itgb1|Lims1|Litaf|Mapre2|Nck2|P2ry12|Ppif|Ptk2|Ptpn11|Pttg1ip|Rap1b|Rap2a|Rtn4|Sh2b3|Slamf1|Ssx2ip|Thbs1|Tnfrsf11a|Tnip1
	66	GO:0010648	negative regulation of cell communication	3.92e-05	0.00647	32	Arg1|Cd44|Cd59a|Cflar|Dusp3|Elf1|Faim2|Itga6|Itgb1|Klf7|Litaf|Nck2|Pea15a|Pear1|Peg10|Pfkl|Ppif|Ptpn11|Ptprt|Pttg1ip|Rap1b|Rgs18|Sh2b3|Slamf1|Slc6a4|Stk4|Sytl4|Thbs1|Tmbim1|Tnip1|Treml1|Ubash3b
	67	GO:0023057	negative regulation of signaling	4.21e-05	0.00686	32	Arg1|Cd44|Cd59a|Cflar|Dusp3|Elf1|Faim2|Itga6|Itgb1|Klf7|Litaf|Nck2|Pea15a|Pear1|Peg10|Pfkl|Ppif|Ptpn11|Ptprt|Pttg1ip|Rap1b|Rgs18|Sh2b3|Slamf1|Slc6a4|Stk4|Sytl4|Thbs1|Tmbim1|Tnip1|Treml1|Ubash3b
	27	GO:0040012	regulation of locomotion	8.01e-07	0.000323	31	Angpt1|Aqp1|Arhgap18|Atp8a1|Carmil2|Cass4|Cavin1|Cd151|Cd81|Clic4|Dusp3|Itga2|Itga6|Itgb1|Kif2a|Mapre2|Mctp1|Mylk|P2ry12|Pecam1|Ptk2|Ptpn23|Ptprt|Rap2a|Rap2b|Rtn4|Slamf1|Ssx2ip|Thbs1|Tmsb4x|Tubb2b
	64	GO:0051130	positive regulation of cellular component organization	3.19e-05	0.00544	31	Angpt1|Aqp1|Atp8a1|Capn2|Carmil2|Cass4|Cct5|Cd151|Cflar|Dbnl|Ddx56|Dstn|Dusp3|Dync1h1|Fyco1|Itga2|Itga6|Itgb1|Lims1|Lrrn3|Mapre2|Nck2|P2ry12|Ppif|Psmc5|Ptpn23|Rab8b|Rtn4|Smarcb1|Tesk1|Tubb2b
	22	GO:2000145	regulation of cell motility	4.53e-07	0.000225	30	Angpt1|Aqp1|Arhgap18|Atp8a1|Carmil2|Cass4|Cavin1|Cd151|Cd81|Clic4|Dusp3|Itga2|Itga6|Itgb1|Kif2a|Mapre2|Mctp1|Mylk|P2ry12|Pecam1|Ptk2|Ptpn23|Ptprt|Rap2a|Rap2b|Rtn4|Slamf1|Ssx2ip|Thbs1|Tmsb4x
	54	GO:0046907	intracellular transport	2.23e-05	0.00447	30	Arfip2|Arl5a|Bcap31|Bicd2|Ddx39b|Dync1h1|Ehd4|Erlec1|Exoc4|Fyco1|Ipo11|Itgb1|Lamp1|Lamp2|Lman2|Pex1|Ptk2|Ptpn23|Pttg1ip|Rab8b|Rangrf|Rilpl2|Sec31a|Sort1|Ssx2ip|Sytl4|Tbc1d22a|Tmem50a|Ywhag|Ywhah
	85	GO:0016192	vesicle-mediated transport	0.000145	0.0184	30	Actg1|Arl5a|Bcap31|Bicd2|Cd81|Clcn3|Dbnl|Ehd4|Exoc4|Exoc6|Fcho2|Itgb1|Itgb2|Lamp1|Lman2|Myo1e|Pacsin2|Pear1|Pecam1|Ptpn23|Rab8b|Rangrf|Rtn3|Sec31a|Slamf1|Sort1|Stxbp5|Sytl4|Thbs1|Tmem50a
	110	GO:0015833	peptide transport	0.000297	0.0294	29	Aqp1|Arfip2|Arl5a|Bcap31|Bicd2|Cavin1|Ddx39b|Erlec1|Exoc4|Exoc6|Ipo11|Itgb1|Lamp2|Lman2|Pex1|Ptpn23|Pttg1ip|Rab8b|Rangrf|Rilpl2|Rnf19b|Sec31a|Ssx2ip|Stxbp5|Sytl4|Tbc1d22a|Ubap1|Ywhag|Ywhah
	120	GO:0042886	amide transport	0.000398	0.0358	29	Aqp1|Arfip2|Arl5a|Bcap31|Bicd2|Cavin1|Ddx39b|Erlec1|Exoc4|Exoc6|Ipo11|Itgb1|Lamp2|Lman2|Pex1|Ptpn23|Pttg1ip|Rab8b|Rangrf|Rilpl2|Rnf19b|Sec31a|Ssx2ip|Stxbp5|Sytl4|Tbc1d22a|Ubap1|Ywhag|Ywhah
	129	GO:0015031	protein transport	0.000461	0.039	28	Arfip2|Arl5a|Bcap31|Bicd2|Cavin1|Ddx39b|Erlec1|Exoc4|Exoc6|Ipo11|Itgb1|Lamp2|Lman2|Pex1|Ptpn23|Pttg1ip|Rab8b|Rangrf|Rilpl2|Rnf19b|Sec31a|Ssx2ip|Stxbp5|Sytl4|Tbc1d22a|Ubap1|Ywhag|Ywhah
	24	GO:0007155	cell adhesion	5.23e-07	0.000238	27	Actn1|Angpt1|Cass4|Cd44|Cd84|Esam|F11r|Hpse|Itga2|Itga6|Itgb1|Itgb2|Lims1|P2ry12|Parvb|Pear1|Pecam1|Ptprt|Rap2b|Ric8a|Rtn4|Slamf1|Sorbs1|Ssx2ip|Thbs1|Tnip1|Ubash3b
	26	GO:0022610	biological adhesion	6.83e-07	0.000286	27	Actn1|Angpt1|Cass4|Cd44|Cd84|Esam|F11r|Hpse|Itga2|Itga6|Itgb1|Itgb2|Lims1|P2ry12|Parvb|Pear1|Pecam1|Ptprt|Rap2b|Ric8a|Rtn4|Slamf1|Sorbs1|Ssx2ip|Thbs1|Tnip1|Ubash3b
	38	GO:0030334	regulation of cell migration	4.79e-06	0.00137	27	Angpt1|Aqp1|Atp8a1|Carmil2|Cass4|Cd151|Cd81|Clic4|Dusp3|Itga2|Itga6|Itgb1|Kif2a|Mapre2|Mctp1|Mylk|P2ry12|Pecam1|Ptk2|Ptpn23|Ptprt|Rap2a|Rap2b|Rtn4|Slamf1|Thbs1|Tmsb4x
	78	GO:0032880	regulation of protein localization	9.78e-05	0.0137	27	Aak1|Angpt1|Bcap31|Carmil2|Cct5|Cd81|Cd84|Cep250|Edem1|Erlec1|Exoc4|Frmd8|Irf3|Itgb1|Klf7|Pfkl|Ptpn11|Ptpn23|Rangrf|Rtn4|Slamf1|Sorbs1|Stom|Sytl4|Tesk1|Tmbim1|Uhmk1
	58	GO:0048646	anatomical structure formation involved in morphogenesis	2.59e-05	0.00486	26	Actg1|Actn1|Angpt1|Capn2|Casp3|Cd44|Cd81|Cflar|Clec1b|Clic4|Csrp1|Exoc4|Faim2|Hpse|Hsbp1|Inhba|Itga6|Itgb1|Pecam1|Ptk2|Ptpn11|Rtn4|Stim1|Stk4|Thbs1|Tm4sf1
	62	GO:0032101	regulation of response to external stimulus	3e-05	0.00525	26	Alox5ap|Apobec3|Arg1|Cd44|Cd81|Cd84|Clec2d|Ctla2a|Dnase1l3|Dusp3|Hpse|Irf3|Itga2|Lamp1|P2ry12|Pros1|Rtn4|Sh2b3|Slamf1|Thbs1|Tnfrsf11a|Tnip1|Treml2|Tubb2b|Ubash3b|Wdfy1
	105	GO:0051248	negative regulation of protein metabolic process	0.00026	0.0268	26	Acer2|Angpt1|Aqp1|Birc2|Casp3|Cd44|Cflar|Ctdsp2|Ctla2a|Dhcr24|Dusp3|Erlec1|Irf3|Nck2|Pecam1|Ptprt|Rida|Rps6ka1|Serpina3g|Serpinb6a|Sh2b3|Smarcb1|Tesk1|Thbs1|Tnip1|Ubash3b
	83	GO:0060341	regulation of cellular localization	0.000125	0.0164	25	Angpt1|Bcap31|Cct5|Cd19|Cd81|Cd84|Cep250|Dync1h1|Edem1|Erlec1|Itgb1|Klf7|Lamp1|Mctp1|Ptpn11|Ptpn23|Rangrf|Rap1b|Rtn4|Sorbs1|Stom|Stxbp5|Tmbim1|Ubash3b|Uhmk1
	102	GO:0032269	negative regulation of cellular protein metabolic process	0.000233	0.0249	25	Acer2|Angpt1|Aqp1|Birc2|Casp3|Cd44|Cflar|Ctdsp2|Ctla2a|Dhcr24|Dusp3|Erlec1|Nck2|Pecam1|Ptprt|Rida|Rps6ka1|Serpina3g|Serpinb6a|Sh2b3|Smarcb1|Tesk1|Thbs1|Tnip1|Ubash3b
	39	GO:0030155	regulation of cell adhesion	4.97e-06	0.00138	23	Acer2|Angpt1|Arg1|Carmil2|Casp3|Cass4|Cd44|Cd81|Dusp3|Itga2|Itga6|Itgb1|Itgb2|Lims1|Nck2|P2ry12|Ptk2|Ptpn11|Ptpn23|Sh2b3|Slamf1|Thbs1|Ubash3b
	115	GO:0051046	regulation of secretion	0.000362	0.0343	23	Angpt1|Aqp1|Carmil2|Cd84|Frmd8|Inhba|Irf3|Itgb2|Klf7|Lamp1|Mctp1|P2ry12|Pfkl|Ptpn11|Ptpn23|Rab8b|Rap1b|Rtn4|Slamf1|Slc6a4|Stxbp5|Sytl4|Tnfrsf11a
	131	GO:0044087	regulation of cellular component biogenesis	0.000474	0.0395	23	Aqp1|Arhgap18|Birc2|Carmil2|Dbnl|Dusp3|Dync1h1|Heatr1|Lamp2|Lims1|Lrrn3|Nck2|Ormdl3|P2ry12|Pecam1|Psmc5|Ptk2|Ptpn11|Rangrf|Rap1b|Stxbp5|Tesk1|Tmsb4x
	12	GO:0030036	actin cytoskeleton organization	4e-08	3.63e-05	22	Actg1|Actn1|Aqp1|Arfip2|Carmil2|Cass4|Cflar|Csrp1|Dbnl|Dstn|F11r|Itgb1|Nck2|Pacsin2|Parvb|Rap2a|Sorbs1|Tesk1|Tmsb4x|Tpm2|Tpm3|Tpm4
	21	GO:0030029	actin filament-based process	2.9e-07	0.00015	22	Actg1|Actn1|Aqp1|Arfip2|Carmil2|Cass4|Cflar|Csrp1|Dbnl|Dstn|F11r|Itgb1|Nck2|Pacsin2|Parvb|Rap2a|Sorbs1|Tesk1|Tmsb4x|Tpm2|Tpm3|Tpm4
	149	GO:1903530	regulation of secretion by cell	0.000643	0.047	21	Angpt1|Carmil2|Cd84|Frmd8|Inhba|Irf3|Itgb2|Klf7|Lamp1|Mctp1|P2ry12|Pfkl|Ptpn11|Ptpn23|Rab8b|Rap1b|Rtn4|Slamf1|Slc6a4|Stxbp5|Sytl4
	46	GO:0051272	positive regulation of cellular component movement	1.37e-05	0.00325	20	Angpt1|Aqp1|Atp8a1|Carmil2|Cass4|Cavin1|Cd151|Itga2|Itga6|Itgb1|Mapre2|Mylk|P2ry12|Pecam1|Ptk2|Rtn4|Slamf1|Thbs1|Tmsb4x|Tubb2b
	48	GO:0060627	regulation of vesicle-mediated transport	1.51e-05	0.00343	20	Aak1|Angpt1|Cd151|Cd84|Ehd4|Itga2|Itgb1|Itgb2|Lamp1|Lman2|Mctp1|Pacsin2|Pros1|Ptk2|Ptpn23|Rab8b|Rap1b|Slamf1|Stxbp5|Sytl4
	51	GO:0040017	positive regulation of locomotion	1.88e-05	0.00402	20	Angpt1|Aqp1|Atp8a1|Carmil2|Cass4|Cavin1|Cd151|Itga2|Itga6|Itgb1|Mapre2|Mylk|P2ry12|Pecam1|Ptk2|Rtn4|Slamf1|Thbs1|Tmsb4x|Tubb2b
	82	GO:0043086	negative regulation of catalytic activity	0.00012	0.0159	20	Aqp1|Birc2|Casp3|Cd44|Cflar|Dhcr24|Dusp3|F11r|Pecam1|Ppif|Ptprt|Rps6ka1|Serpina3g|Serpinb6a|Sh2b3|Sort1|Tesk1|Thbs1|Tmbim1|Ubash3b
	112	GO:0048534	hematopoietic or lymphoid organ development	0.000303	0.0295	20	Actn1|Angpt1|Apobec3|Carmil2|Casp3|Cd19|Cd81|Clec1b|Cxcr5|Exoc6|Gimap1|Inhba|Myo1e|Ncaph2|Ostm1|Ptpn11|Sh2b3|Slamf1|Stk4|Tnfrsf11a
	128	GO:0006886	intracellular protein transport	0.000458	0.039	20	Arfip2|Arl5a|Bcap31|Ddx39b|Erlec1|Exoc4|Ipo11|Itgb1|Lamp2|Pex1|Pttg1ip|Rab8b|Rangrf|Rilpl2|Sec31a|Ssx2ip|Sytl4|Tbc1d22a|Ywhag|Ywhah
	135	GO:0002520	immune system development	0.000549	0.044	20	Actn1|Angpt1|Apobec3|Carmil2|Casp3|Cd19|Cd81|Clec1b|Cxcr5|Exoc6|Gimap1|Inhba|Myo1e|Ncaph2|Ostm1|Ptpn11|Sh2b3|Slamf1|Stk4|Tnfrsf11a
	61	GO:2000147	positive regulation of cell motility	2.88e-05	0.00515	19	Angpt1|Aqp1|Atp8a1|Carmil2|Cass4|Cavin1|Cd151|Itga2|Itga6|Itgb1|Mapre2|Mylk|P2ry12|Pecam1|Ptk2|Rtn4|Slamf1|Thbs1|Tmsb4x
	77	GO:0001775	cell activation	8.97e-05	0.0127	19	Cd151|Cd19|Cd44|Cd81|Cxcr5|Dnase1l3|Gimap1|Ikzf3|Itgb2|Ncaph2|Nck2|Ndrg1|P2ry12|Pear1|Rap2b|Slamf1|Treml1|Treml2|Ubash3b
	23	GO:0009611	response to wounding	4.85e-07	0.00023	18	Aqp1|Carmil2|Casp3|Cd151|Cd44|Cd81|Cflar|F13a1|F2rl2|Hpse|P2ry12|Pear1|Pecam1|Pros1|Rap2b|Sytl4|Treml1|Ubash3b
	71	GO:0030335	positive regulation of cell migration	5.6e-05	0.0086	18	Angpt1|Aqp1|Atp8a1|Carmil2|Cass4|Cd151|Itga2|Itga6|Itgb1|Mapre2|Mylk|P2ry12|Pecam1|Ptk2|Rtn4|Slamf1|Thbs1|Tmsb4x
	8	GO:0042060	wound healing	2.1e-08	2.86e-05	17	Aqp1|Carmil2|Cd151|Cd44|Cd81|Cflar|F13a1|F2rl2|Hpse|P2ry12|Pear1|Pecam1|Pros1|Rap2b|Sytl4|Treml1|Ubash3b
	56	GO:0097435	supramolecular fiber organization	2.31e-05	0.00449	17	Actg1|Actn1|Carmil2|Cass4|Cflar|Csrp1|Dbnl|Dstn|Dync1h1|Itgb1|Nck2|Sorbs1|Tmsb4x|Tpm2|Tpm3|Tpm4|Tubg1
	92	GO:0051493	regulation of cytoskeleton organization	0.000186	0.022	17	Arhgap18|Bicd2|Capn2|Carmil2|Cep250|Cntrl|Dbnl|Dstn|Dync1h1|F11r|Gas2l1|Mapre2|Nck2|Pecam1|Rangrf|Tesk1|Tmsb4x
	57	GO:0045785	positive regulation of cell adhesion	2.46e-05	0.0047	16	Angpt1|Carmil2|Cass4|Cd44|Cd81|Itga2|Itga6|Itgb1|Itgb2|Lims1|Nck2|P2ry12|Ptk2|Ptpn23|Slamf1|Thbs1
	125	GO:0051047	positive regulation of secretion	0.000417	0.0364	16	Aqp1|Carmil2|Cd84|Frmd8|Irf3|Itgb2|Lamp1|Ptpn11|Ptpn23|Rab8b|Rtn4|Slamf1|Slc6a4|Stxbp5|Sytl4|Tnfrsf11a
	122	GO:0002683	negative regulation of immune system process	0.000401	0.0358	15	Angpt1|Arg1|Casp3|Cd44|Cd59a|Cd84|Clec2d|Dusp3|Elf1|Gas2l1|H2-Ob|Irf3|Slamf1|Thbs1|Ubash3b
	74	GO:0120031	plasma membrane bounded cell projection assembly	7.33e-05	0.0108	14	Abcc4|Cep250|Dbnl|Itga6|Itgb1|Mylk|Nck2|P2ry12|Parvb|Prdx6|Ptpn23|Rap2a|Rilpl2|Ssx2ip
	80	GO:0030031	cell projection assembly	0.00011	0.0148	14	Abcc4|Cep250|Dbnl|Itga6|Itgb1|Mylk|Nck2|P2ry12|Parvb|Prdx6|Ptpn23|Rap2a|Rilpl2|Ssx2ip
	86	GO:0098609	cell-cell adhesion	0.000145	0.0184	14	Cd44|Esam|Itga6|Itgb1|Itgb2|Lims1|P2ry12|Pear1|Pecam1|Ptprt|Rap2b|Ric8a|Tnip1|Ubash3b
	93	GO:0022407	regulation of cell-cell adhesion	0.000205	0.0235	14	Arg1|Carmil2|Casp3|Cd44|Cd81|Dusp3|Itga6|Itgb2|Nck2|Ptk2|Ptpn23|Sh2b3|Slamf1|Ubash3b
	123	GO:0002697	regulation of immune effector process	0.000408	0.0362	14	Angpt1|Apobec3|Arg1|Cd59a|Cd81|Cd84|Clec2d|Dnase1l3|Irf3|Itgb2|Lamp1|Mzb1|Rtn4|Slamf1
	50	GO:0007015	actin filament organization	1.58e-05	0.00344	12	Actn1|Carmil2|Cass4|Dbnl|Dstn|Itgb1|Nck2|Sorbs1|Tmsb4x|Tpm2|Tpm3|Tpm4
	136	GO:0032386	regulation of intracellular transport	0.000553	0.044	12	Angpt1|Bcap31|Cd81|Cd84|Dync1h1|Edem1|Erlec1|Lamp1|Ptpn11|Ptpn23|Stom|Uhmk1
	150	GO:0050878	regulation of body fluid levels	0.000662	0.0481	12	Aqp1|F13a1|F2rl2|Hpse|P2ry12|Pear1|Pros1|Rap2b|Sh2b3|Thbs1|Treml1|Ubash3b
	34	GO:0031589	cell-substrate adhesion	3.82e-06	0.00121	11	Actn1|Angpt1|Hpse|Itga2|Itga6|Itgb1|Itgb2|Lims1|Parvb|Pecam1|Sorbs1
	103	GO:0050730	regulation of peptidyl-tyrosine phosphorylation	0.000244	0.0258	11	Angpt1|Cass4|Cd44|Cd81|Ehd4|Itgb1|Itgb2|Pecam1|Ptpn11|Rap2b|Sh2b3
	109	GO:0010038	response to metal ion	0.000286	0.0286	11	Alox5ap|Aqp1|Clic4|Haao|Hvcn1|Mylk|Ppif|Sec31a|Sord|Stim1|Thbs1
	130	GO:0007162	negative regulation of cell adhesion	0.000467	0.0391	11	Acer2|Angpt1|Arg1|Casp3|Cd44|Dusp3|Ptk2|Ptpn11|Sh2b3|Thbs1|Ubash3b
	147	GO:0048193	Golgi vesicle transport	0.000635	0.047	10	Bcap31|Bicd2|Exoc4|Exoc6|Lamp1|Lman2|Rab8b|Rangrf|Sec31a|Sort1
	40	GO:0007160	cell-matrix adhesion	5.06e-06	0.00138	9	Actn1|Hpse|Itga2|Itga6|Itgb1|Itgb2|Lims1|Pecam1|Sorbs1
	100	GO:0010951	negative regulation of endopeptidase activity	0.000223	0.0243	9	Aqp1|Birc2|Cd44|Cflar|Dhcr24|Rps6ka1|Serpina3g|Serpinb6a|Thbs1
	139	GO:0043281	regulation of cysteine-type endopeptidase activity involved in apoptotic process	0.000563	0.0442	9	Acer2|Aqp1|Bcap31|Birc2|Cd44|Cflar|Dhcr24|Rps6ka1|Thbs1
	68	GO:0007596	blood coagulation	4.56e-05	0.00721	8	F13a1|F2rl2|P2ry12|Pear1|Pros1|Rap2b|Treml1|Ubash3b
	69	GO:0050817	coagulation	4.56e-05	0.00721	8	F13a1|F2rl2|P2ry12|Pear1|Pros1|Rap2b|Treml1|Ubash3b
	70	GO:0007599	hemostasis	5.18e-05	0.00807	8	F13a1|F2rl2|P2ry12|Pear1|Pros1|Rap2b|Treml1|Ubash3b
	126	GO:0051896	regulation of protein kinase B signaling	0.000433	0.0374	8	Angpt1|Hpse|Itgb1|P2ry12|Ptk2|Rtn4|Sh2b3|Thbs1
	137	GO:2001236	regulation of extrinsic apoptotic signaling pathway	0.000557	0.044	8	Cflar|Faim2|Inhba|Itga6|Pea15a|Stk4|Thbs1|Tmbim1
	138	GO:0006470	protein dephosphorylation	0.000557	0.044	8	Ctdsp2|Dusp3|Ppm1m|Ptp4a2|Ptpn11|Ptpn23|Ptprt|Ubash3b
	60	GO:0007229	integrin-mediated signaling pathway	2.68e-05	0.00486	7	Itga2|Itga6|Itgb1|Itgb2|Plp1|Ptk2|Ptpn11
	65	GO:0043154	negative regulation of cysteine-type endopeptidase activity involved in apoptotic process	3.74e-05	0.00627	7	Aqp1|Birc2|Cd44|Cflar|Dhcr24|Rps6ka1|Thbs1
	72	GO:2000117	negative regulation of cysteine-type endopeptidase activity	6.43e-05	0.00973	7	Aqp1|Birc2|Cd44|Cflar|Dhcr24|Rps6ka1|Thbs1
	90	GO:0051897	positive regulation of protein kinase B signaling	0.000176	0.0211	7	Angpt1|Hpse|Itgb1|P2ry12|Ptk2|Rtn4|Thbs1
	153	GO:0051592	response to calcium ion	0.000699	0.0498	7	Alox5ap|Clic4|Mylk|Ppif|Sec31a|Stim1|Thbs1
	49	GO:1902041	regulation of extrinsic apoptotic signaling pathway via death domain receptors	1.55e-05	0.00344	6	Cflar|Faim2|Pea15a|Stk4|Thbs1|Tmbim1
	99	GO:0006970	response to osmotic stress	0.000223	0.0243	6	Aqp1|Casp3|Itga2|Mylk|Serpinb6a|Vac14
	79	GO:1905521	regulation of macrophage migration	0.000102	0.0141	5	Cd81|P2ry12|Rtn4|Slamf1|Thbs1
	97	GO:0030168	platelet activation	0.000218	0.0242	5	P2ry12|Pear1|Rap2b|Treml1|Ubash3b
	98	GO:0007159	leukocyte cell-cell adhesion	0.000218	0.0242	5	Cd44|Itgb1|Itgb2|Pecam1|Tnip1
	116	GO:0001885	endothelial cell development	0.000381	0.0358	5	Clic4|F11r|Pecam1|Rap1b|Rtn4
	73	GO:0002523	leukocyte migration involved in inflammatory response	7.07e-05	0.0106	4	Itgb2|Ppbp|Rtn4|Slamf1
	91	GO:0070861	regulation of protein exit from endoplasmic reticulum	0.000176	0.0211	4	Bcap31|Cd81|Edem1|Erlec1
	94	GO:1905523	positive regulation of macrophage migration	0.000207	0.0235	4	P2ry12|Rtn4|Slamf1|Thbs1
	95	GO:0070527	platelet aggregation	0.000207	0.0235	4	P2ry12|Pear1|Rap2b|Ubash3b
	96	GO:0033627	cell adhesion mediated by integrin	0.000207	0.0235	4	Itga2|Itga6|Itgb1|Itgb2
	108	GO:0035335	peptidyl-tyrosine dephosphorylation	0.000278	0.0281	4	Dusp3|Ptpn11|Ptprt|Ubash3b
	113	GO:1902042	negative regulation of extrinsic apoptotic signaling pathway via death domain receptors	0.000319	0.0308	4	Cflar|Faim2|Pea15a|Tmbim1
	124	GO:1903393	positive regulation of adherens junction organization	0.000416	0.0364	4	Dusp3|Lims1|Mapre2|Ptpn23
	89	GO:0032486	Rap protein signal transduction	0.000168	0.0206	3	Rap1b|Rap2a|Rap2b
	101	GO:0071732	cellular response to nitric oxide	0.000229	0.0247	3	Aqp1|Cflar|Thbs1
	111	GO:1904152	regulation of retrograde protein transport, ER to cytosol	0.000303	0.0295	3	Bcap31|Edem1|Erlec1
	119	GO:1902170	cellular response to reactive nitrogen species	0.000391	0.0358	3	Aqp1|Cflar|Thbs1
	132	GO:0070863	positive regulation of protein exit from endoplasmic reticulum	0.000493	0.0407	3	Bcap31|Cd81|Edem1
	142	GO:0048011	neurotrophin TRK receptor signaling pathway	0.000611	0.0456	3	Casp3|Ptpn11|Sort1
	143	GO:1902043	positive regulation of extrinsic apoptotic signaling pathway via death domain receptors	0.000611	0.0456	3	Pea15a|Stk4|Thbs1
	144	GO:0097320	plasma membrane tubulation	0.000611	0.0456	3	Cavin2|Fcho2|Pacsin2
	145	GO:0071731	response to nitric oxide	0.000611	0.0456	3	Aqp1|Cflar|Thbs1
	146	GO:0071404	cellular response to low-density lipoprotein particle stimulus	0.000611	0.0456	3	Cd81|Itgb1|Itgb2
	117	GO:0002581	negative regulation of antigen processing and presentation of peptide or polysaccharide antigen via MHC class II	0.000389	0.0358	2	H2-Ob|Thbs1
	118	GO:1904154	positive regulation of retrograde protein transport, ER to cytosol	0.000389	0.0358	2	Bcap31|Edem1
